# Genomic signatures of recent adaptation in a wild bumblebee

**DOI:** 10.1101/2021.05.27.445509

**Authors:** Thomas J. Colgan, Andres N. Arce, Richard J. Gill, Ana Ramos Rodrigues, Abdoulie Kanteh, Elizabeth J. Duncan, Li Li, Lars Chittka, Yannick Wurm

## Abstract

Behavioral experiments and analyses of observation records have shown that environmental changes threaten insect pollinators, creating risks for agriculture and ecosystem stability. Despite their importance, we know little about how wild insects or other animals can adapt in response to environmental pressures. To understand the genomic bases of adaptation in an ecologically important pollinator, we analyzed genomes of *Bombus terrestris* bumblebees collected across Great Britain. We reveal extensive genetic diversity within this population, and strong signatures of recent adaptation throughout the genome. More specifically, we find that selection recently affected key processes underpinning environmental interactions, including neurobiology, wing development, and response to xenobiotics. We also discover unusual features of the genome, including a 53-gene region that lacks genetic diversity in many bee species, and a horizontal gene transfer from a *Wolbachia* bacteria. The genetic diversity and gene flow we observe for this species could support its resilience to ongoing and future challenges. Overall, we provide important insight on the genetic health of an ecologically and economically important pollinator and reveal mechanisms by which it has recently adapted. The approach we used could help to understand how species differ in their adaptive potential, and to develop conservation strategies for those most at risk.
