## Supplementary Table 1 for "Genomic signatures of recent adaptation in a wild bumblebee"

### Sheet: Supp_Table_1
Supplementary Table 1: Sample information for wild-caught bumblebees
Manuscript name: Genomic signatures of recent adaptation in a wild bumblebee.
Author list: Thomas J. Colgan, Andres N. Arce, Richard, J. Gill, Ana Ramos Rodrigues, Abdoulie Kanteh, Elizabeth J. Duncan, Li Li, Lars Chittka and Yannick Wurm
Supplementary Table 1: Sample information for male bumblebees collected across the island of Great Britain. For each bumblebee, we provide sample ID, collection site ID, latitude and longitude coordinates for collection site, the tissue(s) used for DNA extraction, the sequencing platform, as well as the number of sequencing runs, resulting numbers of paired-end reads generated per run, and overal…
Sample ID	Collection site ID number	Collection site latitude	Collection site longitude	Tissue(s)	Sequencing platform	Paired-end reads - Run One	Paired-end reads - Run Two	Paired-end reads - Run Three	Sum	Combined number of Paired-end reads	Estimated raw coverage
2014_Bter_A_D_03_39	3	51.0891	-1.35087	Thorax	Illumina 2500	5295089	6887258	-	12182347	12182347	12.3
2014_Bter_A_D_03_40	3	51.0891	-1.35087	Brain	Illumina 2500	4327710	4736163	-	9063873	9063873	9.1
2014_Bter_A_D_07_119	6	51.1698	1.02756	Thorax	Illumina 2500	4461113	5897381	-	10358494	10358494	10.4
2014_Bter_A_D_08_141	7	50.8596	-3.38989	Head	Illumina 2500	3638870	4647423	-	8286293	8286293	8.4
2014_Bter_A_D_08_149	7	50.8596	-3.38989	Brain	Illumina 2500	3497907	3845110	-	7343017	7343017	7.4
2014_Bter_A_D_16_309	14	53.2137	-1.67907	Brain	Illumina 2500	5743025	6489612	-	12232637	12232637	12.3
2014_Bter_A_D_16_311	14	53.2137	-1.67907	Head	Illumina 2500	4508780	5812688	-	10321468	10321468	10.4
2014_Bter_A_D_17_325	15	53.2112	-0.327618	Thorax	Illumina 2500	6366949	8413779	-	14780728	14780728	14.9
2014_Bter_A_D_17_339	15	53.2112	-0.327618	Brain	Illumina 2500	4030677	4446906	-	8477583	8477583	8.5
2014_Bter_A_D_18_353	16	52.4049	1.14152	Thorax	Illumina 2500	5631086	7423326		13054412	13054412	13.2
2014_Bter_A_D_18_359	16	52.4049	1.14152	Brain / Legs	Illumina 2500	1671	2120	19958673	19962464	19962464	20.1
2014_Bter_A_D_19_495	17	53.8487	-0.183287	Thorax	Illumina 2500	4528048	5914208	-	10442256	10442256	10.5
2014_Bter_A_D_19_499	17	53.8487	-0.183287	Legs	Illumina 2500	693381	756558	15754716	17204655	17204655	17.3
2014_Bter_A_D_19_503	18	53.7166	-0.453554	Brain	Illumina 2500	7288252	7963376	-	15251628	15251628	15.4
2014_Bter_A_D_19_509	18	53.7166	-0.453554	Brain	Illumina 2500	6848960	7494565	-	14343525	14343525	14.5
2014_Bter_A_D_21_408	19	56.005	-2.72049	Legs	Illumina 2500	680996	746226	10335054	11762276	11762276	11.9
2014_Bter_A_D_27_600	25	52.0653	-2.33808	Thorax	Illumina 2500	8760786	11802884	-	20563670	20563670	20.7
2014_Bter_A_D_29_649	27	52.5313	-0.394456	Head	Illumina 2500	4184176	5421332	-	9605508	9605508	9.7
2014_Bter_A_D_29_650	27	52.5313	-0.394456	Brain	Illumina 2500	4922237	5484472	-	10406709	10406709	10.5
2014_Bter_A_D_40_705	28	51.2709	0.923566	Brain	Illumina 2500	5657807	6166576	-	11824383	11824383	11.9
2014_Bter_A_D_40_719	28	51.2709	0.923566	Head	Illumina 2500	4297727	5575013	-	9872740	9872740	10
2014_Bter_M_D_02_25	2	51.0145	-0.512482	Head	Illumina 2500	4242863	5266150	-	9509013	9509013	9.6
2014_Bter_M_D_02_34	2	51.0145	-0.512482	Brain	Illumina 2500	4272697	4662795	-	8935492	8935492	9
2014_Bter_M_D_04_62	4	51.5048	-0.93671	Thorax	Illumina 2500	3639634	4521585	-	8161219	8161219	8.2
2014_Bter_M_D_04_63	4	51.5048	-0.93671	Brain	Illumina 2500	5569158	6126799	-	11695957	11695957	11.8
2014_Bter_M_D_06_91	5	52.0442	-1.38587	Legs	Illumina 2500	617568	681254	14795336	16094158	16094158	16.2
2014_Bter_P_D_01_11	1	51.0456	0.409437	Head	Illumina 2500	12484706	16101725	-	28586431	28586431	28.8
2014_Bter_P_D_01_13	1	51.0456	0.409437	Legs	Illumina 2500	4912414	5435577	14853232	25201223	25201223	25.4
2014_Bter_P_D_09_158	8	50.6618	-3.76788	Head	Illumina 2500	5273898	6807838	-	12081736	12081736	12.2
2014_Bter_P_D_09_164	8	50.6618	-3.76788	Legs	Illumina 2500	673870	748598	8594966	10017434	10017434	10.1
2014_Bter_P_D_11_201	9	51.0417	-3.543	Head	Illumina 2500	5978090	8167835	-	14145925	14145925	14.3
2014_Bter_P_D_11_204	9	51.0417	-3.543	Brain	Illumina 2500	5737606	6265819	-	12003425	12003425	12.1
2014_Bter_P_D_12_638	10	51.2863	-2.81388	Thorax	Illumina 2500	4774273	6187216	-	10961489	10961489	11
2014_Bter_P_D_13_227	11	53.2552	-4.31299	Thorax	Illumina 2500	6032486	7880626	-	13913112	13913112	14
2014_Bter_P_D_14_260	12	52.9788	-3.37886	Head	Illumina 2500	4832247	6347859	-	11180106	11180106	11.3
2014_Bter_P_D_14_263	12	52.9788	-3.37886	Brain	Illumina 2500	3547922	3899467	-	7447389	7447389	7.5
2014_Bter_P_D_15_278	13	53.2137	-1.67907	Thorax	Illumina 2500	4121189	5272118	-	9393307	9393307	9.5
2014_Bter_P_D_15_286	13	53.2137	-1.67907	Brain	Illumina 2500	4164116	4571435	-	8735551	8735551	8.8
2014_Bter_P_D_22_446	20	55.664	-4.04038	Legs	Illumina 2500	1175298	1284555	27988270	30448123	30448123	30.7
2014_Bter_P_D_22_447	20	55.664	-4.04038	Head	Illumina 2500	5452868	7100830	-	12553698	12553698	12.7
2014_Bter_P_D_23_470	21	54.6365	-2.8705	Head	Illumina 2500	3880826	4961588	-	8842414	8842414	8.9
2014_Bter_P_D_24_477	22	53.8484	-2.59918	Head	Illumina 2500	4895512	6359211	-	11254723	11254723	11.3
2014_Bter_P_D_25_519	23	51.8597	-4.4855	Head	Illumina 2500	8313928	11380257	-	19694185	19694185	19.9
2014_Bter_P_D_26_572	24	51.8224	-4.14934	Head	Illumina 2500	4371178	5789023	-	10160201	10160201	10.2
2014_Bter_P_D_26_588	24	51.8224	-4.14934	Brain	Illumina 2500	4337747	4735784	-	9073531	9073531	9.1
2014_Bter_P_D_28_633	26	53.1788	0.193808	Head	Illumina 2500	5072136	6815129	-	11887265	11887265	12
