## Supplementary Table 3 for "Genomic signatures of recent adaptation in a wild bumblebee"

### Sheet: Supp_Table_3a_BP_enriched_terms
Supplementary Table 3: Gene Ontology terms enriched in genes under recent positive selection
Manuscript name: Genomic signatures of recent adaptation in a wild bumblebee.
Author list: Thomas J. Colgan, Andres N. Arce, Richard, J. Gill, Ana Ramos Rodrigues, Abdoulie Kanteh, Elizabeth J. Duncan, Li Li, Lars Chittka and Yannick Wurm
Supplementary Table 3a: 'Biological Process' (BP) associated Gene Ontology terms enriched in genes under recent positive selection. For each enriched term, the Gene Ontology identifier, term description, the number of genes annotated with that respective terms, as well as the observed and expected values for each term and associated Bonferroni-adjusted p value (p < 0.05) are provided.
GO term identifier	GO term description	Number of annotated terms	Observed	Expected	Bonferroni-adjusted p < 0.05
GO:0098609	cell-cell adhesion	77	14	3.94	2.3452e-10
GO:0050804	modulation of chemical synaptic transmission	80	9	4.09	5.9532e-07
GO:0007186	G protein-coupled receptor signaling pathway	100	11	5.12	6.0434e-07
GO:0048646	anatomical structure formation involved in morphogenesis	313	31	16.02	3.7884e-05
GO:0007517	muscle organ development	61	11	3.12	0.00036982
GO:0007411	axon guidance	183	24	9.36	0.00048708
GO:0042391	regulation of membrane potential	67	7	3.43	0.00048708
GO:0007476	imaginal disc-derived wing morphogenesis	186	21	9.52	0.00052316
GO:0050808	synapse organization	206	23	10.54	0.00071258
GO:0003008	system process	349	36	17.86	0.001804
GO:0051146	striated muscle cell differentiation	68	8	3.48	0.0030668
GO:0042335	cuticle development	95	9	4.86	0.0039688
GO:0051124	synaptic growth at neuromuscular junction	107	8	5.48	0.004059
GO:0043269	regulation of ion transport	51	3	2.61	0.0052316
GO:0007169	transmembrane receptor protein tyrosine signaling pathway	139	22	7.11	0.005412
GO:0007043	cell-cell junction assembly	52	11	2.66	0.0056826
GO:0008038	neuron recognition	70	8	3.58	0.009922
GO:0007498	mesoderm development	50	5	2.56	0.015334
GO:0048608	reproductive structure development	55	4	2.81	0.016236
GO:0007591	molting cycle, chitin-based cuticle	56	7	2.87	0.018942
GO:0060560	developmental growth involved in morphogenesis	68	7	3.48	0.028864
GO:0051240	positive regulation of multicellular organismal process	168	21	8.6	0.029766
GO:0007548	sex differentiation	63	6	3.22	0.032472
GO:0007268	chemical synaptic transmission	190	21	9.72	0.035178
GO:0001708	cell fate specification	51	7	2.61	0.036982
GO:0001736	establishment of planar polarity	62	11	3.17	0.04059
GO:0010631	epithelial cell migration	114	15	5.83	0.041492
GO:0030001	metal ion transport	138	9	7.06	0.046002
GO:0007560	imaginal disc morphogenesis	251	28	12.84	0.046904
GO:0007447	imaginal disc pattern formation	63	12	3.22	0.046904

### Sheet: Supp_Table_3b_MF_enriched_terms
Supplementary Table 3: Gene Ontology terms enriched in genes under recent positive selection
Manuscript name: Genomic signatures of recent adaptation in a wild bumblebee.
Author list: Thomas J. Colgan, Andres N. Arce, Richard, J. Gill, Ana Ramos Rodrigues, Abdoulie Kanteh, Elizabeth J. Duncan, Li Li, Lars Chittka and Yannick Wurm
Supplementary Table 3b: 'Molecular Function' (MF) associated Gene Ontology terms enriched in genes under recent positive selection. For each enriched term, the Gene Ontology identifier, term description, the number of genes annotated with that respective terms, as well as the observed and expected values for each term and associated Bonferroni-adjusted p value (p < 0.05) are provided.
GO term identifier	GO term description	Number of annotated terms	Observed	Expected	Bonferroni-adjusted p < 0.05
GO:0004930	G protein-coupled receptor activity	60	9	3.25	5.376e-09
GO:0005261	cation channel activity	86	12	4.65	5.376e-08
GO:0022839	ion gated channel activity	72	10	3.89	1.3272e-05
GO:0004888	transmembrane signaling receptor activity	154	27	8.33	1.848e-05
GO:0005509	calcium ion binding	112	14	6.06	6.384e-05
GO:0046873	metal ion transmembrane transporter activity	115	10	6.22	7.392e-05
GO:0000981	DNA binding transcription factor activity, RNA polymerase II-specific	168	21	9.09	0.0004536
GO:0004672	protein kinase activity	161	12	8.71	0.0005712
GO:0038023	signaling receptor activity	194	34	10.49	0.0006552
GO:0001228	DNA binding transcription activator activity, RNA polymerase II-specific	53	8	2.87	0.001848
GO:0043565	sequence-specific DNA binding	274	22	14.82	0.003024
GO:0098772	molecular function regulator	239	20	12.93	0.004536
GO:0046982	protein heterodimerization activity	81	7	4.38	0.004704
GO:0005102	signaling receptor binding	116	19	6.28	0.007896
GO:0015077	monovalent inorganic cation transmembrane transporter activity	113	8	6.11	0.014112

### Sheet: Supp_Table_3c_CC_enriched_terms
Supplementary Table 3: Gene Ontology terms enriched in genes under recent positive selection
Manuscript name: Genomic signatures of recent adaptation in a wild bumblebee.
Author list: Thomas J. Colgan, Andres N. Arce, Richard, J. Gill, Ana Ramos Rodrigues, Abdoulie Kanteh, Elizabeth J. Duncan, Li Li, Lars Chittka and Yannick Wurm
Supplementary Table 3c: 'Cellular Component' (CC) associated Gene Ontology terms enriched in genes under recent positive selection. For each enriched term, the Gene Ontology identifier, term description, the number of genes annotated with that respective terms, as well as the observed and expected values for each term and associated Bonferroni-adjusted p value (p < 0.05) are provided.
GO term identifier	GO term description	Number of annotated terms	Observed	Expected	Bonferroni-adjusted p < 0.05
GO:0043235	receptor complex	52	13	2.76	1.2337e-06
GO:0005886	plasma membrane	826	92	43.92	1.3351e-06
GO:0034702	ion channel complex	60	11	3.19	1.69e-06
GO:0097060	synaptic membrane	52	15	2.76	5.746e-05
GO:0016021	integral component of membrane	1286	112	68.37	0.0006591
GO:0005576	extracellular region	326	24	17.33	0.0010816
GO:0030424	axon	150	13	7.97	0.0013689
GO:0005912	adherens junction	68	10	3.62	0.002535
GO:0030425	dendrite	96	8	5.1	0.007943
GO:0045177	apical part of cell	110	17	5.85	0.010478
GO:0099738	cell cortex region	51	13	2.71	0.01183
GO:0005615	extracellular space	179	11	9.52	0.01859
GO:0098590	plasma membrane region	214	37	11.38	0.02028
GO:0098797	plasma membrane protein complex	113	12	6.01	0.04563
