## Supplementary Table 4 for "Genomic signatures of recent adaptation in a wild bumblebee"

### Sheet: Supp_Table_4
Supplementary Table 4: Enrichment of InterPro domains in bumblebee genes with signatures of recent positive selection
Manuscript name: Genomic signatures of recent adaptation in a wild bumblebee.
Author list: Thomas J. Colgan, Andres N. Arce, Richard, J. Gill, Ana Ramos Rodrigues, Abdoulie Kanteh, Elizabeth J. Duncan, Li Li, Lars Chittka and Yannick Wurm
Supplementary Table 4: Enrichment of functional protein domains in bumblebee genes with signatures of recent positive selection. For each enriched functional protein domain, the InterPro domain ID, domain description, the number of predicted proteins annotated with IPR terms and measure of significance (Wilcoxon test; Bonferroni-adjusted p < 0.05) are shown.
InterPro domain ID	InterPro domain description	Number of annotated protein per IPR term	Wilcoxon test (Bonferroni adjusted p value < 0.05)
IPR003599	Immunoglobulin subtype	114	1.8992e-27
IPR013783	Immunoglobulin-like fold	187	7.69034e-26
IPR036179	Immunoglobulin-like domain superfamily	126	1.21563e-24
IPR007110	Immunoglobulin-like domain	126	7.23357e-24
IPR003598	Immunoglobulin subtype 2	106	4.10814e-21
IPR004117	Olfactory receptor, insect	142	3.81648e-19
IPR013098	Immunoglobulin I-set	72	5.92747e-16
IPR013106	Immunoglobulin V-set domain	33	2.91388e-11
IPR011993	PH-like domain superfamily	147	2.37772e-10
IPR000742	EGF-like domain	67	4.83816e-10
IPR003961	Fibronectin type III	57	6.02851e-10
IPR036116	Fibronectin type III superfamily	55	1.81397e-09
IPR001356	Homeobox_domain	93	2.32378e-09
IPR009057	Homeobox-like domain superfamily	139	2.64591e-09
IPR013032	EGF-like, conserved site	59	3.92963e-08
IPR000719	Protein kinase domain	213	1.6925e-07
IPR017970	Homeobox, conserved site	79	1.29569e-06
IPR001452	SH3 domain	73	1.52792e-06
IPR036028	SH3-like domain superfamily	72	2.05316e-06
IPR000276	G protein-coupled receptor, rhodopsin-like	69	4.83184e-06
IPR001849	Pleckstrin homology domain	77	8.66231e-06
IPR017452	GPCR, rhodopsin-like, 7TM	70	1.03841e-05
IPR001781	Zinc finger, LIM-type	32	1.28103e-05
IPR011009	Protein kinase-like domain superfamily	243	2.38539e-05
IPR001881	EGF-like calcium-binding domain	35	3.98166e-05
IPR017441	Protein kinase, ATP binding site	152	6.15668e-05
IPR001791	Laminin G domain	24	6.24371e-05
IPR005821	Ion transport domain	34	7.22733e-05
IPR008266	Tyrosine-protein kinase, active site	37	9.52852e-05
IPR001478	PDZ domain	68	0.000100394
IPR001245	Serine-threonine/tyrosine-protein kinase, catalytic domain	51	0.000106434
IPR036034	PDZ superfamily	74	0.000294975
IPR009030	Growth factor receptor cysteine-rich domain superfamily	37	0.000373607
IPR020635	Tyrosine-protein kinase, catalytic domain	30	0.000651549
IPR000210	BTB/POZ domain	74	0.00100339
IPR011333	SKP1/BTB/POZ domain superfamily	76	0.00100339
IPR001828	Receptor, ligand binding region	22	0.00107487
IPR013761	Sterile alpha motif/pointed domain superfamily	42	0.00123085
IPR000008	C2 domain	47	0.00153734
IPR000387	Tyrosine specific protein phosphatases domain	32	0.00407439
IPR012464	Protein of unknown function DUF1676	23	0.00407439
IPR013088	Zinc finger, NHR/GATA-type	29	0.00446956
IPR000219	Dbl homology (DH) domain	28	0.00625259
IPR013320	Concanavalin A-like lectin/glucanase domain superfamily	57	0.00627259
IPR035899	Dbl homology (DH) domain superfamily	29	0.00661057
IPR001628	Zinc finger, nuclear hormone receptor-type	24	0.00941278
IPR035892	C2 domain superfamily	59	0.00948485
IPR029021	Protein-tyrosine phosphatase-like	41	0.0101592
IPR008979	Galactose-binding-like domain superfamily	37	0.0105345
IPR016130	Protein-tyrosine phosphatase, active site	31	0.0121517
IPR011011	Zinc finger, FYVE/PHD-type	69	0.0174965
IPR001660	Sterile alpha motif domain	28	0.0221235
IPR008271	Serine/threonine-protein kinase, active site	137	0.0230935
IPR016024	Armadillo-type fold	204	0.0233026
IPR036860	SH2 domain superfamily	32	0.0316207
IPR028082	Periplasmic binding protein-like I	25	0.0341936
IPR009072	Histone-fold	39	0.0368009
IPR000980	SH2 domain	30	0.0416644
