## Supplementary Table 5 for "Genomic signatures of recent adaptation in a wild bumblebee"

### Sheet: Supp_Table_5a_index
Supplementary Table 5: BLAST results of a protein coded for by an ancestral horizontal gene transfer event
Manuscript name: Genomic signatures of recent adaptation in a wild bumblebee.
Author list: Thomas J. Colgan, Andres N. Arce, Richard, J. Gill, Ana Ramos Rodrigues, Abdoulie Kanteh, Elizabeth J. Duncan, Li Li, Lars Chittka and Yannick Wurm
Supplementary Table 5a: Index for BLAST results of a protein coded for by an ancestral horizontal gene transfer event.
Sheet Title	Sheet Content
Supplementary Table 5a	Index
Supplementary Table 5b	BLASTp results for full predicted sequence for longest protein isoform coded for by the gene of interest
Supplementary Table 5c	BLASTp results for a subsection of the predicted sequence (amino acid position: 1-360) for longest protein isoform coded for by the gene of interest
Supplementary Table 5d	BLASTp results for a subsection of the predicted sequence (amino acid positions: 361-720) for longest protein isoform coded for by the gene of interest
Supplementary Table 5e	BLASTp results for a subsection of the predicted sequence (amino acid position: 721-1140) for longest protein isoform coded for by the gene of interest
Supplementary Table 5f	BLASTp results for a subsection of the predicted sequence (amino acid position: 1141-1289) for longest protein isoform coded for by the gene of interest

### Sheet: Supp_Table_5b_full_protein
Supplementary Table 5: BLAST results of a protein coded for by an ancestral horizontal gene transfer event
Manuscript name: Genomic signatures of recent adaptation in a wild bumblebee.
Author list: Thomas J. Colgan, Andres N. Arce, Richard, J. Gill, Ana Ramos Rodrigues, Abdoulie Kanteh, Elizabeth J. Duncan, Li Li, Lars Chittka and Yannick Wurm
Supplementary Table 5b: Results for the longest protein isoform (XP_012168301) of LOC105666162 BLASTp searches against the NCBI non-redundant (nr) database using the full predicted amino acid sequence.
RID: E9SABTP6014
Job Title: full_protein_sequence_XP_012168301.1
Program: BLASTP
Query: full_protein_sequence_XP_012168301.1
Database: nr All non-redundant GenBank CDS translations+PDB+SwissProt+PIR+PRF excluding environmental samples from WGS projects
First 100 hits reported by NCBI BLAST
Description	Max Score	Total Score	Query Cover	E value	Per. Ident	Accession	Taxonomic grouping
uncharacterized protein LOC105666162 isoform X1 [Bombus terrestris]	2652	2652	1	0	1	XP_012168301.1	Bumblebee
uncharacterized protein LOC105666162 isoform X2 [Bombus terrestris]	2372	2372	0.89	0	1	XP_012168305.1	Bumblebee
uncharacterized protein LOC105681507 [Bombus impatiens]	1939	1939	0.99	0	0.7734	XP_012247033.1	Bumblebee
hypothetical protein [Wolbachia endosymbiont of Folsomia candida]	597	1253	0.67	4e-178	0.404	WP_110410115.1	Wolbachia
hypothetical protein [Wolbachia endosymbiont of Chrysomya megacephala]	495	692	0.65	3e-151	0.387	WP_149168879.1	Wolbachia
ankyrin [Wolbachia endosymbiont of Culex molestus]	495	692	0.65	3e-151	0.387	WP_038536794.1	Wolbachia
hypothetical protein [Wolbachia pipientis]	495	692	0.65	4e-151	0.387	WP_019236324.1	Wolbachia
hypothetical protein [Wolbachia endosymbiont of Dactylopius coccus]	485	556	0.65	4e-148	0.3894	WP_064125268.1	Wolbachia
hypothetical protein [Wolbachia endosymbiont of Culex pipiens molestus]	483	680	0.7	6e-147	0.3705	WP_019078592.1	Wolbachia
hypothetical protein [Wolbachia pipientis]	468	596	0.65	5e-143	0.42	WP_155968791.1	Wolbachia
MULTISPECIES: hypothetical protein [Wolbachia]	464	561	0.69	9e-140	0.3735	WP_012673061.1	Wolbachia
hypothetical protein [Wolbachia endosymbiont of Drosophila ananassae]	461	558	0.69	1e-138	0.3735	WP_007548990.1	Wolbachia
PREDICTED: uncharacterized protein LOC105558474 [Vollenhovia emeryi]	476	546	0.65	3e-137	0.3812	XP_011861565.1	Other insect
ankyrin repeat domain protein [Wolbachia endosymbiont of Culex quinquefasciatus JHB]	451	798	0.65	3e-135	0.3938	EEB55946.1	Wolbachia
Ankyrin repeat domain protein [Wolbachia endosymbiont of Drosophila simulans wHa]	414	627	0.65	5e-122	0.3555	AGJ99559.1	Wolbachia
hypothetical protein [Wolbachia endosymbiont of Drosophila simulans]	414	627	0.65	6e-122	0.3555	WP_051062191.1	Wolbachia
TPA: hypothetical protein [Wolbachia sp.]	418	576	0.65	6e-122	0.3355	HCE59559.1	Wolbachia
Ankyrin repeat domain protein [Wolbachia endosymbiont of Drosophila simulans]	410	621	0.68	4e-115	0.3596	WP_015588545.1	Wolbachia
hypothetical protein [Wolbachia endosymbiont of Operophtera brumata]	387	500	0.68	5e-115	0.3562	WP_052264754.1	Wolbachia
hypothetical protein [Wolbachia endosymbiont of Nilaparvata lugens]	398	398	0.89	2e-112	0.2982	WP_143689005.1	Wolbachia
MULTISPECIES: hypothetical protein [Wolbachia]	377	609	0.62	7e-109	0.3548	WP_065094586.1	Wolbachia
hypothetical protein [Wolbachia endosymbiont of Nomada ferruginata]	377	607	0.62	1e-108	0.3548	WP_065106796.1	Wolbachia
hypothetical protein [Wolbachia endosymbiont of Nilaparvata lugens]	388	463	0.89	2e-108	0.2986	WP_143689941.1	Wolbachia
PREDICTED: uncharacterized protein LOC106138183 [Amyelois transitella]	367	367	0.53	1e-103	0.356	XP_013194705.1	Other insect
tetratricopeptide repeat protein [Wolbachia pipientis]	345	744	0.64	1e-93	0.3261	WP_039950617.1	Wolbachia
hypothetical protein [Wolbachia endosymbiont of Bemisia tabaci]	337	404	0.83	1e-93	0.2953	WP_159077659.1	Wolbachia
hypothetical protein [Wolbachia pipientis]	342	463	0.9	3e-93	0.2792	WP_077188109.1	Wolbachia
hypothetical protein [Wolbachia pipientis]	333	333	0.8	1e-91	0.2928	WP_096097160.1	Wolbachia
hypothetical protein [Wolbachia endosymbiont of Chrysomya megacephala]	328	417	0.89	3e-90	0.2895	WP_149168894.1	Wolbachia
hypothetical protein [Wolbachia pipientis]	328	417	0.89	4e-90	0.2904	WP_019236300.1	Wolbachia
MULTISPECIES: hypothetical protein [Wolbachia]	328	417	0.89	4e-90	0.2904	WP_019078599.1	Wolbachia
AAA family ATPase [Wolbachia endosymbiont of Laodelphax striatellus]	323	518	0.91	3e-87	0.2869	WP_063631092.1	Wolbachia
PREDICTED: uncharacterized protein LOC106740649 isoform X3 [Dinoponera quadriceps]	320	320	0.32	2e-86	0.4189	XP_014467386.1	Other insect
uncharacterized protein LOC112459356 [Temnothorax curvispinosus]	322	322	0.34	4e-86	0.431	XP_024879170.1	Other insect
PREDICTED: uncharacterized protein LOC106740649 isoform X1 [Dinoponera quadriceps]	320	320	0.32	6e-86	0.4189	XP_014467384.1	Other insect
PREDICTED: uncharacterized protein LOC106740649 isoform X2 [Dinoponera quadriceps]	319	319	0.32	8e-86	0.4189	XP_014467385.1	Other insect
hypothetical protein [Wolbachia endosymbiont of Armadillidium vulgare]	310	545	0.91	7e-85	0.2836	WP_153295570.1	Wolbachia
PREDICTED: uncharacterized protein LOC105448935 isoform X2 [Wasmannia auropunctata]	314	314	0.31	3e-84	0.4479	XP_011686121.1	Other insect
PREDICTED: uncharacterized protein LOC105448935 isoform X1 [Wasmannia auropunctata]	314	314	0.31	5e-84	0.4479	XP_011686120.1	Other insect
tetratricopeptide repeat protein [Wolbachia endosymbiont of Laodelphax striatellus]	304	304	0.52	2e-80	0.3342	WP_143688847.1	Wolbachia
uncharacterized protein LOC103316246 [Nasonia vitripennis]	300	300	0.32	3e-79	0.4032	XP_008207240.1	Other insect
ankyrin repeat domain-containing protein [Wolbachia endosymbiont of Drosophila incompta]	290	470	0.53	4e-78	0.3435	WP_083250449.1	Wolbachia
ankyrin repeat domain-containing protein [Wolbachia endosymbiont of Drosophila simulans]	289	289	0.5	6e-78	0.3435	WP_095742619.1	Wolbachia
hypothetical protein WG67_00640 [Wolbachia endosymbiont of Drosophila incompta]	289	469	0.53	8e-78	0.3435	AOV87174.1	Wolbachia
uncharacterized protein LOC100678007 [Nasonia vitripennis]	294	294	0.32	1e-77	0.4018	XP_008207241.1	Other insect
MULTISPECIES: ankyrin repeat domain-containing protein [Wolbachia]	286	468	0.53	6e-77	0.342	WP_022626213.1	Wolbachia
hypothetical protein [Candidatus Rickettsiella isopodorum]	293	293	0.54	8e-77	0.3272	WP_071662003.1	Other bacteria
ankyrin repeat domain-containing protein [Wolbachia endosymbiont of Drosophila melanogaster]	285	467	0.53	1e-76	0.342	WP_010962394.1	Wolbachia
hypothetical protein TSAR_011425 [Trichomalopsis sarcophagae]	291	547	0.32	3e-76	0.3995	OXU25569.1	Other insect
tetratricopeptide repeat protein [Wolbachia pipientis]	287	359	0.53	5e-76	0.4296	WP_019236511.1	Wolbachia
tetratricopeptide repeat protein [Wolbachia endosymbiont of Operophtera brumata]	288	360	0.53	2e-75	0.4296	WP_156220882.1	Wolbachia
hypothetical protein BTO27_04595 [Wolbachia pipientis wAus]	288	360	0.52	3e-75	0.4296	PBQ26533.1	Wolbachia
hypothetical protein [Wolbachia endosymbiont of Drosophila mauritiana]	279	279	0.31	7e-75	0.4095	WP_136133905.1	Wolbachia
tetratricopeptide repeat protein [Wolbachia pipientis]	275	275	0.28	9e-74	0.4308	WP_080717617.1	Wolbachia
hypothetical protein [Wolbachia endosymbiont of Operophtera brumata]	276	335	0.77	1e-73	0.2869	WP_052264663.1	Wolbachia
hypothetical protein FFT11_04430 [Wolbachia endosymbiont of Drosophila yakuba]	275	453	0.52	2e-73	0.3474	TLW86209.1	Wolbachia
MULTISPECIES: ankyrin repeat domain-containing protein [Wolbachia]	275	452	0.52	2e-73	0.3474	WP_138264919.1	Wolbachia
Kinesin light chain [Eufriesea mexicana]	280	280	0.3	4e-73	0.412	OAD52873.1	Other insect
PREDICTED: uncharacterized protein LOC108553263 [Eufriesea mexicana]	279	279	0.3	4e-73	0.412	XP_017763576.1	Other insect
ankyrin and tpr repeat domain-containing protein,photosystem I assembly protein Ycf3,Predicted ATPase,type IV pilus biogenesis/stability protein PilW,Tetratricopeptide repeat [Wolbachia endosymbiont of Drosophila simulans wAu]	271	271	0.28	2e-72	0.4282	CDR78945.1	Wolbachia
tetratricopeptide repeat protein [Wolbachia endosymbiont of Drosophila simulans]	271	271	0.28	2e-72	0.4282	WP_095742705.1	Wolbachia
ankyrin domain protein [Wolbachia pipientis]	261	356	0.47	5e-72	0.3476	AAY54249.1	Wolbachia
tetratricopeptide repeat protein [Wolbachia endosymbiont of Nomada ferruginata]	270	270	0.28	1e-71	0.4241	WP_156518233.1	Wolbachia
tetratricopeptide repeat protein [Wolbachia endosymbiont of Culex pipiens molestus]	275	348	0.53	5e-71	0.4321	WP_019078826.1	Wolbachia
tetratricopeptide repeat protein [Wolbachia endosymbiont of Culex quinquefasciatus]	274	622	0.52	6e-71	0.4321	WP_007302887.1	Wolbachia
tetratricopeptide repeat protein [Wolbachia endosymbiont of Nomada flava]	268	268	0.28	9e-71	0.4215	WP_156518001.1	Wolbachia
tetratricopeptide repeat protein [Wolbachia endosymbiont of Culex molestus]	272	345	0.53	1e-70	0.4356	WP_143696874.1	Wolbachia
MULTISPECIES: tetratricopeptide repeat protein [Wolbachia]	268	268	0.28	1e-70	0.4215	WP_156518097.1	Wolbachia
tetratricopeptide repeat protein [Wolbachia pipientis]	272	343	0.52	2e-70	0.4059	WP_039950303.1	Wolbachia
tetratricopeptide repeat protein [Wolbachia endosymbiont of Drosophila simulans]	270	342	0.52	1e-69	0.3862	WP_015587726.1	Wolbachia
OdiLe1 [Liposcelis sp. PH-2016]	265	265	0.52	7e-69	0.332	AZI94745.1	Other insect
hypothetical protein GE061_18927 [Apolygus lucorum]	267	402	0.66	9e-69	0.3815	KAE9433362.1	Other insect
hypothetical protein [Rickettsiella grylli]	266	533	0.52	2e-68	0.3194	WP_006035667.1	Other bacteria
uncharacterized protein LOC116352218 [Contarinia nasturtii]	264	766	0.65	5e-68	0.4069	XP_031640494.1	Other insect
hypothetical protein E6K54_08220 [Gammaproteobacteria bacterium]	261	261	0.48	2e-67	0.3231	TLY46694.1	Other bacteria
hypothetical protein [Wolbachia sp. wMel_KL]	251	414	0.53	4e-66	0.3506	WP_146038198.1	Wolbachia
ankyrin repeat domain-containing protein [Wolbachia sp. wMel_AMD]	251	414	0.53	5e-66	0.3506	WP_103412434.1	Wolbachia
hypothetical protein FFT13_05700 [Wolbachia endosymbiont of Drosophila santomea]	249	249	0.4	2e-65	0.3494	TLW81362.1	Wolbachia
ankyrin repeat domain-containing protein [Wolbachia endosymbiont of Drosophila santomea]	248	410	0.53	3e-65	0.3495	WP_138317965.1	Wolbachia
uncharacterized protein LOC113391233 [Ctenocephalides felis]	254	254	0.31	8e-65	0.38	XP_026482966.1	Insect: Ctenocephalides felis
hypothetical protein [Wolbachia endosymbiont of Drosophila mauritiana]	233	233	0.23	9e-65	0.4317	WP_158673927.1	Wolbachia
hypothetical protein BEV13_03710 [Rickettsiella grylli]	254	254	0.51	1e-64	0.3042	OJA00418.1	Other bacteria
uncharacterized protein LOC113364182 [Ctenocephalides felis]	249	249	0.53	3e-64	0.2811	XP_026462451.1	Insect: Ctenocephalides felis
hypothetical protein E6K54_03835 [Gammaproteobacteria bacterium]	251	251	0.54	5e-64	0.3073	TLY48093.1	Other bacteria
uncharacterized protein LOC106680616 [Halyomorpha halys]	251	251	0.3	9e-64	0.3759	XP_024214078.1	Other insect
hypothetical protein [Candidatus Rickettsiella isopodorum]	251	251	0.5	2e-63	0.304	WP_071662126.1	Other bacteria
hypothetical protein [Wolbachia endosymbiont of Culex quinquefasciatus]	241	241	0.54	5e-63	0.3012	WP_007302784.1	Wolbachia
hypothetical protein [Rickettsiella grylli]	248	248	0.51	1e-62	0.3083	WP_006035972.1	Other insect
hypothetical protein DI543_14680 [Bradyrhizobium icense]	240	240	0.48	2e-62	0.3324	TKW77632.1	Other bacteria
uncharacterized protein LOC106677816 [Halyomorpha halys]	243	243	0.3	2e-61	0.3621	XP_014271440.1	Other insect
PREDICTED: uncharacterized protein LOC108553763 [Eufriesea mexicana]	236	236	0.26	3e-61	0.4011	XP_017764284.1	Other insect
uncharacterized protein LOC106679496 [Halyomorpha halys]	236	236	0.3	1e-59	0.3678	XP_014274177.1	Other insect
uncharacterized protein LOC106679233 [Halyomorpha halys]	236	236	0.3	2e-59	0.3702	XP_014273740.1	Other insect
PREDICTED: uncharacterized protein LOC108363950 [Rhagoletis zephyria]	228	228	0.25	3e-59	0.4041	XP_017472977.1	Other insect
hypothetical protein E6K54_07630 [Gammaproteobacteria bacterium]	236	236	0.54	7e-59	0.2948	TLY47008.1	Other bacteria
hypothetical protein [Rickettsiella grylli]	235	235	0.5	2e-58	0.3293	WP_006034911.1	Other bacteria
hypothetical protein E6K54_05730 [Gammaproteobacteria bacterium]	233	233	0.5	7e-58	0.3099	TLY47399.1	Other bacteria
ankyrin repeat domain protein [Wolbachia pipientis wVitA]	219	219	0.22	5e-57	0.4639	ONI57295.1	Wolbachia

### Sheet: Supp_Table_5c_sequence_one
Supplementary Table 5: BLAST results of a protein coded for by an ancestral horizontal gene transfer event
Manuscript name: Genomic signatures of recent adaptation in a wild bumblebee.
Author list: Thomas J. Colgan, Andres N. Arce, Richard, J. Gill, Ana Ramos Rodrigues, Abdoulie Kanteh, Elizabeth J. Duncan, Li Li, Lars Chittka and Yannick Wurm
Supplementary Table 5c: Results for a subsection (from amino acid position: 1 to 360) of the longest protein isoform (XP_012168301) of LOC105666162 for BLASTp searches against the NCBI non-redundant (nr) database using a truncated predicted amino acid sequence.
RID: 4STNCP3C016
Job Title:sequence_one_1_360aa
Program: BLASTP
Query: sequence_one_1_360aa ID: lcl|Query_30554(amino acid) Length: 360
Database: nr All non-redundant GenBank CDS translations+PDB+SwissProt+PIR+PRF excluding environmental samples from WGS projects
First 100 hits reported by NCBI BLAST
Description	Max Score	Total Score	Query Cover	E value	Per. Ident	Accession	Taxonomic grouping
uncharacterized protein LOC105666162 isoform X1 [Bombus terrestris]	749	749	1	0	1	XP_012168301.1	Bumblebee
uncharacterized protein LOC105681507 [Bombus impatiens]	502	502	1	4e-164	0.7107	XP_012247033.1	Bumblebee
uncharacterized protein LOC105666162 isoform X2 [Bombus terrestris]	473	473	0.62	3e-154	1	XP_012168305.1	Bumblebee
uncharacterized protein LOC113364182 [Ctenocephalides felis]	99.4	99.4	0.81	1e-18	0.2563	XP_026462451.1	Insect: Ctenocephalides felis
hypothetical protein [Wolbachia endosymbiont of Armadillidium vulgare]	87.4	87.4	0.87	8e-15	0.2971	WP_153295570.1	Wolbachia
hypothetical protein [Wolbachia endosymbiont of Nilaparvata lugens]	84.7	84.7	0.52	8e-14	0.32	WP_143689005.1	Wolbachia
hypothetical protein [Wolbachia endosymbiont of Cylisticus convexus]	78.6	78.6	0.31	1e-13	0.3982	WP_114516889.1	Wolbachia
hypothetical protein [Wolbachia endosymbiont of Nilaparvata lugens]	79.7	79.7	0.46	2e-12	0.322	WP_143689524.1	Wolbachia
hypothetical protein [Wolbachia endosymbiont of Nilaparvata lugens]	78.2	78.2	0.85	1e-11	0.2761	WP_143689941.1	Wolbachia
hypothetical protein [Wolbachia endosymbiont of Bemisia tabaci]	77.4	77.4	0.62	2e-11	0.308	WP_159077659.1	Wolbachia
hypothetical protein [Wolbachia endosymbiont of Culex quinquefasciatus]	76.6	76.6	0.58	3e-11	0.2928	WP_007302784.1	Wolbachia
hypothetical protein [Wolbachia pipientis]	76.6	76.6	0.58	4e-11	0.2928	WP_019236300.1	Wolbachia
hypothetical protein [Wolbachia endosymbiont of Chrysomya megacephala]	76.6	76.6	0.58	4e-11	0.2928	WP_149168894.1	Wolbachia
MULTISPECIES: hypothetical protein [Wolbachia]	76.6	76.6	0.58	4e-11	0.2928	WP_019078599.1	Wolbachia
hypothetical protein DI543_14680 [Bradyrhizobium icense]	76.3	76.3	0.89	4e-11	0.2758	TKW77632.1	Other bacteria
hypothetical protein [Wolbachia pipientis]	76.3	76.3	0.58	5e-11	0.2928	WP_096097160.1	Wolbachia
hypothetical protein [Wolbachia endosymbiont of Operophtera brumata]	75.9	75.9	0.58	5e-11	0.2928	WP_052264663.1	Wolbachia
AAA family ATPase [Wolbachia endosymbiont of Laodelphax striatellus]	72	72	0.68	1e-09	0.2821	WP_063631092.1	Wolbachia
tetratricopeptide repeat protein [Wolbachia endosymbiont of Laodelphax striatellus]	71.6	71.6	0.8	2e-09	0.2892	WP_143688847.1	Wolbachia
hypothetical protein E6K54_07630 [Gammaproteobacteria bacterium]	71.2	71.2	0.67	2e-09	0.2939	TLY47008.1	Other bacteria
hypothetical protein [Candidatus Rickettsiella isopodorum]	71.2	71.2	0.87	2e-09	0.2641	WP_071662003.1	Other bacteria
tetratricopeptide repeat protein [Wolbachia endosymbiont of Culex molestus]	70.9	70.9	0.81	3e-09	0.253	WP_143696874.1	Wolbachia
tetratricopeptide repeat protein [Wolbachia endosymbiont of Culex quinquefasciatus]	70.1	70.1	0.81	5e-09	0.2561	WP_007302887.1	Wolbachia
tetratricopeptide repeat protein [Wolbachia pipientis]	69.7	69.7	0.81	6e-09	0.253	WP_019236511.1	Wolbachia
tetratricopeptide repeat protein [Wolbachia endosymbiont of Culex pipiens molestus]	70.1	70.1	0.81	6e-09	0.2561	WP_019078826.1	Wolbachia
tetratricopeptide repeat protein [Wolbachia endosymbiont of Operophtera brumata]	69.3	69.3	0.81	7e-09	0.253	WP_156220882.1	Wolbachia
tetratricopeptide repeat protein [Wolbachia pipientis]	69.3	69.3	0.8	8e-09	0.261	WP_039950303.1	Wolbachia
hypothetical protein BTO27_04595 [Wolbachia pipientis wAus]	69.3	69.3	0.81	1e-08	0.2561	PBQ26533.1	Wolbachia
hypothetical protein E6K54_03835 [Gammaproteobacteria bacterium]	67.8	67.8	0.99	3e-08	0.2594	TLY48093.1	Other bacteria
tetratricopeptide repeat protein [Wolbachia endosymbiont of Drosophila simulans]	67.8	67.8	0.79	3e-08	0.2925	WP_015587726.1	Wolbachia
hypothetical protein [Rickettsiella grylli]	65.9	65.9	0.85	1e-07	0.2358	WP_006035972.1	Other bacteria
hypothetical protein E6K54_05730 [Gammaproteobacteria bacterium]	64.7	64.7	0.46	2e-07	0.3	TLY47399.1	Other bacteria
hypothetical protein [Rickettsiella grylli]	64.7	64.7	0.9	3e-07	0.2646	WP_006035667.1	Other bacteria
hypothetical protein [Candidatus Rickettsiella isopodorum]	62.8	62.8	0.82	1e-06	0.2427	WP_071662126.1	Other bacteria
hypothetical protein BEV13_03710 [Rickettsiella grylli]	60.8	60.8	0.85	4e-06	0.233	OJA00418.1	Other bacteria
hypothetical protein [Wolbachia endosymbiont of Diaphorina citri]	60.5	60.5	0.35	4e-06	0.3662	WP_017531719.1	Wolbachia
hypothetical protein [Rickettsiella grylli]	60.8	60.8	0.56	5e-06	0.2936	WP_006034911.1	Other bacteria
hypothetical protein [Wolbachia pipientis]	58.9	58.9	0.65	2e-05	0.2601	WP_077188109.1	Wolbachia
hypothetical protein wVul_1677 [Wolbachia endosymbiont of Armadillidium vulgare str. wVulC]	52	52	0.18	8e-05	0.4242	KLT21932.1	Wolbachia

### Sheet: Supp_Table_5d_sequence_two
Supplementary Table 5: BLAST results of a protein coded for by an ancestral horizontal gene transfer event
Manuscript name: Genomic signatures of recent adaptation in a wild bumblebee.
Author list: Thomas J. Colgan, Andres N. Arce, Richard, J. Gill, Ana Ramos Rodrigues, Abdoulie Kanteh, Elizabeth J. Duncan, Li Li, Lars Chittka and Yannick Wurm
Supplementary Table 5d: Results for a subsection (from amino acid position: 361 to 720) of the longest protein isoform (XP_012168301) of LOC105666162 for BLASTp searches against the NCBI non-redundant (nr) database using a truncated predicted amino acid sequence.
RID: YJVU13Z4014
Job Title:sequence_two_361_720aa
Program: BLASTP
Query: sequence_two_361_720aa ID: lcl|Query_30554(amino acid) Length: 360
Database: nr All non-redundant GenBank CDS translations+PDB+SwissProt+PIR+PRF excluding environmental samples from WGS projects
First 100 hits reported by NCBI BLAST
Description	Max Score	Total Score	Query Cover	E value	Per. Ident	Accession	Taxonomic grouping
uncharacterized protein LOC105666162 isoform X1 [Bombus terrestris]	742	742	1	0	1	XP_012168301.1	Bumblebee
uncharacterized protein LOC105666162 isoform X2 [Bombus terrestris]	741	741	1	0	1	XP_012168305.1	Bumblebee
uncharacterized protein LOC105681507 [Bombus impatiens]	526	526	0.99	3e-173	0.7939	XP_012247033.1	Bumblebee
hypothetical protein [Wolbachia endosymbiont of Culex pipiens molestus]	324	324	0.98	3e-98	0.4812	WP_019078592.1	Wolbachia
ankyrin repeat domain protein [Wolbachia endosymbiont of Culex quinquefasciatus JHB]	323	323	0.99	3e-98	0.4773	EEB55946.1	Wolbachia
hypothetical protein [Wolbachia endosymbiont of Chrysomya megacephala]	324	324	0.98	5e-98	0.4812	WP_149168879.1	Wolbachia
ankyrin [Wolbachia endosymbiont of Culex molestus]	324	324	0.98	5e-98	0.4812	WP_038536794.1	Wolbachia
hypothetical protein [Wolbachia pipientis]	323	323	0.98	7e-98	0.4812	WP_019236324.1	Wolbachia
hypothetical protein [Wolbachia endosymbiont of Dactylopius coccus]	315	315	0.98	4e-95	0.4851	WP_064125268.1	Wolbachia
PREDICTED: uncharacterized protein LOC105558474 [Vollenhovia emeryi]	315	315	1	6e-93	0.4787	XP_011861565.1	Other insect
MULTISPECIES: hypothetical protein [Wolbachia]	297	297	0.98	3e-88	0.4624	WP_012673061.1	Wolbachia
hypothetical protein [Wolbachia endosymbiont of Drosophila ananassae]	295	295	0.98	2e-87	0.4597	WP_007548990.1	Wolbachia
uncharacterized protein LOC112459356 [Temnothorax curvispinosus]	290	290	0.99	2e-84	0.4565	XP_024879170.1	Other insect
PREDICTED: uncharacterized protein LOC106740649 isoform X3 [Dinoponera quadriceps]	285	285	0.99	7e-83	0.4373	XP_014467386.1	Other insect
hypothetical protein [Wolbachia endosymbiont of Folsomia candida]	285	503	0.99	1e-82	0.4327	WP_110410115.1	Wolbachia
PREDICTED: uncharacterized protein LOC106138183 [Amyelois transitella]	283	283	1	1e-82	0.4565	XP_013194705.1	Other insect
PREDICTED: uncharacterized protein LOC106740649 isoform X2 [Dinoponera quadriceps]	285	285	0.99	1e-82	0.4373	XP_014467385.1	Other insect
PREDICTED: uncharacterized protein LOC106740649 isoform X1 [Dinoponera quadriceps]	285	285	0.99	1e-82	0.4373	XP_014467384.1	Other insect
tetratricopeptide repeat protein [Wolbachia pipientis]	283	477	0.98	5e-82	0.4347	WP_039950617.1	Wolbachia
PREDICTED: uncharacterized protein LOC105448935 isoform X1 [Wasmannia auropunctata]	281	281	0.99	1e-81	0.4533	XP_011686120.1	Other insect
PREDICTED: uncharacterized protein LOC105448935 isoform X2 [Wasmannia auropunctata]	281	281	0.99	2e-81	0.4507	XP_011686121.1	Other insect
tetratricopeptide repeat protein [Wolbachia pipientis]	269	269	0.98	4e-79	0.4332	WP_080717617.1	Wolbachia
ankyrin and tpr repeat domain-containing protein,photosystem I assembly protein Ycf3,Predicted ATPase,type IV pilus biogenesis/stability protein PilW,Tetratricopeptide repeat [Wolbachia endosymbiont of Drosophila simulans wAu]	265	265	0.98	8e-78	0.4305	CDR78945.1	Wolbachia
tetratricopeptide repeat protein [Wolbachia endosymbiont of Drosophila simulans]	265	265	0.98	1e-77	0.4305	WP_095742705.1	Wolbachia
PREDICTED: uncharacterized protein LOC103316246 [Nasonia vitripennis]	269	269	0.99	3e-77	0.4206	XP_008207240.1	Other insect
hypothetical protein [Wolbachia endosymbiont of Drosophila mauritiana]	263	263	0.95	9e-77	0.4354	WP_136133905.1	Wolbachia
PREDICTED: uncharacterized protein LOC100678007 [Nasonia vitripennis]	266	266	0.98	2e-76	0.4201	XP_008207241.1	Other insect
Ankyrin repeat domain protein [Wolbachia endosymbiont of Drosophila simulans]	266	266	0.98	6e-76	0.4301	WP_015588545.1	Wolbachia
MULTISPECIES: tetratricopeptide repeat protein [Wolbachia]	261	261	0.98	1e-75	0.4236	WP_065094676.1	Wolbachia
hypothetical protein TSAR_011425 [Trichomalopsis sarcophagae]	265	501	0.98	2e-75	0.4173	OXU25569.1	Other insect
tetratricopeptide repeat protein [Wolbachia pipientis]	263	263	0.98	3e-75	0.427	WP_019236511.1	Wolbachia
hypothetical protein BTO27_04595 [Wolbachia pipientis wAus]	262	262	0.98	1e-74	0.427	PBQ26533.1	Wolbachia
Kinesin light chain [Eufriesea mexicana]	255	255	0.97	3e-72	0.4266	OAD52873.1	Other insect
PREDICTED: uncharacterized protein LOC108553263 [Eufriesea mexicana]	254	254	0.97	3e-72	0.4266	XP_017763576.1	Other insect
Ankyrin repeat domain protein [Wolbachia endosymbiont of Drosophila simulans wHa]	252	252	1	4e-72	0.4053	AGJ99559.1	Wolbachia
hypothetical protein [Wolbachia endosymbiont of Drosophila simulans]	252	252	1	4e-72	0.4053	WP_051062191.1	Wolbachia
hypothetical protein [Wolbachia endosymbiont of Operophtera brumata]	245	245	0.96	6e-71	0.4093	WP_052264754.1	Wolbachia
tetratricopeptide repeat protein [Wolbachia pipientis]	251	251	0.98	7e-71	0.4092	WP_039950303.1	Wolbachia
MULTISPECIES: hypothetical protein [Wolbachia]	248	248	0.98	8e-71	0.4065	WP_065094586.1	Wolbachia
hypothetical protein [Wolbachia endosymbiont of Nomada ferruginata]	248	248	0.98	1e-70	0.4065	WP_065106796.1	Wolbachia
tetratricopeptide repeat protein [Wolbachia endosymbiont of Culex quinquefasciatus]	249	249	0.98	3e-70	0.4297	WP_007302887.1	Wolbachia
tetratricopeptide repeat protein [Wolbachia endosymbiont of Culex pipiens molestus]	249	249	0.98	5e-70	0.4297	WP_019078826.1	Wolbachia
tetratricopeptide repeat protein [Wolbachia endosymbiont of Culex molestus]	248	248	0.98	6e-70	0.4297	WP_143696874.1	Wolbachia
tetratricopeptide repeat protein [Wolbachia endosymbiont of Drosophila simulans]	248	248	0.98	1e-69	0.4076	WP_015587726.1	Wolbachia
tetratricopeptide repeat protein [Wolbachia endosymbiont of Laodelphax striatellus]	244	244	0.98	2e-68	0.4255	WP_143688847.1	Wolbachia
uncharacterized protein LOC113391233 [Ctenocephalides felis]	238	238	0.98	3e-66	0.4022	XP_026482966.1	Other insect
PREDICTED: uncharacterized protein LOC108363950 [Rhagoletis zephyria]	230	230	0.91	6e-66	0.4041	XP_017472977.1	Other insect
PREDICTED: uncharacterized protein LOC108553763 [Eufriesea mexicana]	232	232	0.91	7e-66	0.408	XP_017764284.1	Other insect
hypothetical protein [Candidatus Rickettsiella isopodorum]	225	225	0.9	7e-62	0.4211	WP_071662003.1	Other bacteria
uncharacterized protein LOC106680616 [Halyomorpha halys]	224	224	1	1e-61	0.3773	XP_024214078.1	Other insect
TPA: hypothetical protein [Wolbachia sp.]	219	219	0.99	5e-60	0.3555	HCE59559.1	Wolbachia
OdiLe1 [Liposcelis sp. PH-2016]	216	216	0.99	6e-59	0.4102	AZI94745.1	Other insect
hypothetical protein E6K54_08220 [Gammaproteobacteria bacterium]	214	214	0.98	3e-58	0.3659	TLY46694.1	Other bacteria
uncharacterized protein LOC106677816 [Halyomorpha halys]	214	214	1	3e-58	0.3599	XP_014271440.1	Other insect
PREDICTED: uncharacterized protein LOC106751470 [Dinoponera quadriceps]	200	200	0.59	7e-57	0.482	XP_014487856.1	Other insect
uncharacterized protein LOC106679233 [Halyomorpha halys]	210	210	1	1e-56	0.3686	XP_014273740.1	Other insect
uncharacterized protein LOC106679496 [Halyomorpha halys]	209	209	0.99	2e-56	0.3669	XP_014274177.1	Other insect
hypothetical protein [Rickettsiella grylli]	204	204	0.98	1e-54	0.363	WP_006035667.1	Other bacteria
hypothetical protein BEV13_03710 [Rickettsiella grylli]	203	203	0.93	2e-54	0.3869	OJA00418.1	Other bacteria
ankyrin repeat domain protein [Wolbachia pipientis wVitA]	197	197	0.73	3e-54	0.4579	ONI57295.1	Wolbachia
hypothetical protein [Wolbachia pipientis]	197	197	0.73	3e-54	0.4579	WP_077188499.1	Wolbachia
hypothetical protein [Wolbachia endosymbiont of Folsomia candida]	196	196	0.93	6e-53	0.346	WP_112477193.1	Wolbachia
hypothetical protein [Candidatus Rickettsiella isopodorum]	199	199	0.93	8e-53	0.377	WP_071662126.1	Other bacteria
hypothetical protein [Rickettsiella grylli]	199	199	0.93	8e-53	0.3924	WP_006035972.1	Other bacteria
hypothetical protein [Wolbachia endosymbiont of Drosophila mauritiana]	185	185	0.73	8e-53	0.4122	WP_136132832.1	Wolbachia
hypothetical protein [Rickettsiella grylli]	189	189	0.83	2e-49	0.4353	WP_006034911.1	Other bacteria
hypothetical protein E6K54_03835 [Gammaproteobacteria bacterium]	189	189	0.96	2e-49	0.3614	TLY48093.1	Other bacteria
hypothetical protein CFE62_004805 [Coxiellaceae bacterium RA15029]	185	185	0.93	4e-48	0.3552	RDH40255.1	Other bacteria
hypothetical protein [Wolbachia endosymbiont of Nilaparvata lugens]	185	185	0.97	5e-48	0.3456	WP_143689005.1	Wolbachia
hypothetical protein E6K54_07630 [Gammaproteobacteria bacterium]	183	183	0.88	2e-47	0.3588	TLY47008.1	Other bacteria
hypothetical protein E6K54_03830 [Gammaproteobacteria bacterium]	182	182	0.88	6e-47	0.3866	TLY48092.1	Other bacteria
Caspase-2 [Orchesella cincta]	180	180	0.99	2e-46	0.3205	ODM96123.1	Other insect
hypothetical protein [Wolbachia endosymbiont of Nilaparvata lugens]	179	179	0.97	8e-46	0.3554	WP_143689941.1	Wolbachia
hypothetical protein E6K54_05730 [Gammaproteobacteria bacterium]	178	178	0.93	9e-46	0.3536	TLY47399.1	Wolbachia
uncharacterized protein LOC113362947 [Ctenocephalides felis]	177	177	0.79	2e-45	0.4007	XP_026461225.1	Other insect
Interferon-induced, double-stranded RNA-activated protein kinase [Folsomia candida]	174	174	0.97	2e-44	0.3139	OXA48661.1	Other insect
hypothetical protein DI543_14680 [Bradyrhizobium icense]	173	173	0.73	2e-44	0.4453	TKW77632.1	Other bacteria
uncharacterized protein LOC113364182 [Ctenocephalides felis]	169	169	0.96	9e-43	0.3505	XP_026462451.1	Other insect
hypothetical protein [Wolbachia endosymbiont of Cylisticus convexus]	168	168	0.99	2e-42	0.3356	WP_114517717.1	Wolbachia
hypothetical protein [Wolbachia endosymbiont of Nilaparvata lugens]	161	161	0.97	4e-42	0.3228	WP_143689525.1	Wolbachia
ankyrin repeat domain protein [Wolbachia pipientis wUni]	163	163	0.57	6e-42	0.4739	ONI56778.1	Wolbachia
PREDICTED: uncharacterized protein LOC108552558 [Eufriesea mexicana]	161	161	0.71	4e-40	0.3846	XP_017762659.1	Other insect
hypothetical protein [Wolbachia endosymbiont of Culex quinquefasciatus]	160	160	0.99	6e-40	0.3342	WP_007302784.1	Wolbachia
hypothetical protein [Wolbachia endosymbiont of Operophtera brumata]	160	160	0.99	1e-39	0.3342	WP_052264663.1	Wolbachia
hypothetical protein [Wolbachia pipientis]	160	160	0.99	2e-39	0.3342	WP_019236300.1	Wolbachia
MULTISPECIES: hypothetical protein [Wolbachia]	160	160	0.99	2e-39	0.3342	WP_019078599.1	Wolbachia
hypothetical protein [Wolbachia pipientis]	160	160	0.99	2e-39	0.3342	WP_096097160.1	Wolbachia
hypothetical protein [Wolbachia endosymbiont of Chrysomya megacephala]	159	159	0.99	3e-39	0.3315	WP_149168894.1	Wolbachia
hypothetical protein [Wolbachia endosymbiont of Bemisia tabaci]	159	159	0.99	3e-39	0.3242	WP_108784427.1	Wolbachia
MULTISPECIES: hypothetical protein [Wolbachia]	147	147	0.58	1e-37	0.4215	WP_138264961.1	Wolbachia
hypothetical protein [Wolbachia endosymbiont of Nasonia oneida]	147	147	0.64	8e-36	0.3862	WP_151807777.1	Wolbachia
MULTISPECIES: tetratricopeptide repeat protein [Wolbachia]	147	147	0.58	1e-35	0.4215	WP_022626293.1	Wolbachia
hypothetical protein FFT13_05700 [Wolbachia endosymbiont of Drosophila santomea]	145	145	0.64	1e-34	0.3852	TLW81362.1	Wolbachia
tetratricopeptide repeat protein [Wolbachia pipientis]	141	141	0.58	2e-34	0.4099	TVS94395.1	Wolbachia
ankyrin repeat domain-containing protein [Wolbachia endosymbiont of Drosophila santomea]	145	145	0.64	2e-34	0.3852	WP_138317965.1	Wolbachia
ankyrin repeat domain-containing protein [Wolbachia endosymbiont of Drosophila incompta]	145	145	0.64	2e-34	0.3852	WP_083250449.1	Wolbachia
hypothetical protein FFT11_04430 [Wolbachia endosymbiont of Drosophila yakuba]	145	145	0.64	2e-34	0.3852	TLW86209.1	Wolbachia
ankyrin repeat domain-containing protein [Wolbachia endosymbiont of Drosophila simulans]	145	145	0.64	2e-34	0.3852	WP_095742619.1	Wolbachia
hypothetical protein WG67_00640 [Wolbachia endosymbiont of Drosophila incompta]	145	145	0.64	2e-34	0.3852	AOV87174.1	Wolbachia
MULTISPECIES: ankyrin repeat domain-containing protein [Wolbachia]	145	145	0.64	2e-34	0.3852	WP_138264919.1	Wolbachia

### Sheet: Supp_Table_5e_sequence_three
Supplementary Table 5: BLAST results of a protein coded for by an ancestral horizontal gene transfer event
Manuscript name: Genomic signatures of recent adaptation in a wild bumblebee.
Author list: Thomas J. Colgan, Andres N. Arce, Richard, J. Gill, Ana Ramos Rodrigues, Abdoulie Kanteh, Elizabeth J. Duncan, Li Li, Lars Chittka and Yannick Wurm
Supplementary Table 5e: Results for a subsection (from amino acid position: 721 to 1140) of the longest protein isoform (XP_012168301) of LOC105666162 for BLASTp searches against the NCBI non-redundant (nr) database using a truncated predicted amino acid sequence.
RID: E9SNHAY8016
Job Title:sequence_three_721_1140aa
Program: BLASTP
Query: sequence_three_721_1140aa ID: lcl|Query_18359(amino acid) Length: 420
Database: nr All non-redundant GenBank CDS translations+PDB+SwissProt+PIR+PRF excluding environmental samples from WGS projects
First 100 hits reported by NCBI BLAST
Description	Max Score	Total Score	Query Cover	E value	Per. Ident	Accession	Taxonomic grouping
uncharacterized protein LOC105666162 isoform X1 [Bombus terrestris]	859	859	1	0	1	XP_012168301.1	Bumblebee
uncharacterized protein LOC105666162 isoform X2 [Bombus terrestris]	858	858	1	0	1	XP_012168305.1	Bumblebee
uncharacterized protein LOC105681507 [Bombus impatiens]	712	712	1	0	0.8318	XP_012247033.1	Bumblebee
hypothetical protein [Wolbachia endosymbiont of Folsomia candida]	264	931	0.99	2e-74	0.3921	WP_110410115.1	Wolbachia
uncharacterized protein LOC110674852 isoform X3 [Aedes aegypti]	200	1321	0.94	2e-52	0.3538	XP_021695057.1	Insect: Aedes aegypti
uncharacterized protein LOC110674852 isoform X1 [Aedes aegypti]	200	1651	0.94	2e-52	0.3538	XP_021695055.1	Insect: Aedes aegypti
uncharacterized protein LOC110674852 isoform X2 [Aedes aegypti]	200	1650	0.94	2e-52	0.3538	XP_021695056.1	Insect: Aedes aegypti
AAEL014742-PA [Aedes aegypti]	193	1069	0.94	1e-50	0.3508	EAT33004.1	Insect: Aedes aegypti
uncharacterized protein LOC110674851 isoform X2 [Aedes aegypti]	188	1649	0.97	2e-48	0.3358	XP_021695053.1	Insect: Aedes aegypti
uncharacterized protein LOC110674127 [Aedes aegypti]	186	2346	0.96	1e-47	0.3402	XP_021693544.1	Insect: Aedes aegypti
uncharacterized protein LOC110674851 isoform X3 [Aedes aegypti]	184	1815	0.97	7e-47	0.3419	XP_021695054.1	Insect: Aedes aegypti
uncharacterized protein LOC110674855 [Aedes aegypti]	183	1287	0.98	2e-46	0.3341	XP_021695061.1	Insect: Aedes aegypti
uncharacterized protein LOC110674851 isoform X1 [Aedes aegypti]	182	1988	0.97	2e-46	0.3391	XP_021695052.1	Insect: Aedes aegypti
uncharacterized protein LOC110674848 [Aedes aegypti]	181	680	0.96	6e-46	0.3459	XP_021695048.1	Insect: Aedes aegypti
AAEL014668-PA [Aedes aegypti]	179	1280	0.95	1e-45	0.349	EAT33074.1	Insect: Aedes aegypti
serine/threonine-protein phosphatase 6 regulatory ankyrin repeat subunit B isoform X1 [Aedes aegypti]	180	1421	0.91	1e-45	0.3481	XP_021712113.1	Insect: Aedes aegypti
uncharacterized protein LOC5564954 isoform X2 [Aedes aegypti]	179	1416	0.91	2e-45	0.3481	XP_021712114.1	Insect: Aedes aegypti
Ankyrin repeat-containing domain [Penicillium camemberti]	176	532	0.96	3e-44	0.3037	CRL18621.1	Fungi
ankyrin repeat domain-containing protein 50-like [Strongylocentrotus purpuratus]	174	753	0.9	4e-44	0.3316	XP_030849471.1	Non-insect invertebrate
ankyrin repeat domain-containing protein 50-like [Strongylocentrotus purpuratus]	175	739	0.97	5e-44	0.3489	XP_030849476.1	Non-insect invertebrate
ankyrin repeat domain-containing protein 50-like [Strongylocentrotus purpuratus]	171	759	0.92	2e-43	0.3134	XP_030835011.1	Non-insect invertebrate
serine/threonine-protein phosphatase 6 regulatory ankyrin repeat subunit B-like [Ctenocephalides felis]	173	1171	0.96	2e-43	0.3413	XP_026461351.1	Insect: Ctenocephalides felis
hypothetical protein DL770_000392 [Monosporascus sp. CRB-9-2]	173	726	0.96	4e-43	0.3252	RYP93508.1	Fungi
ankyrin-1-like [Ctenocephalides felis]	172	1461	0.96	6e-43	0.2918	XP_026461395.1	Insect: Ctenocephalides felis
AAEL017480-PA [Aedes aegypti]	163	609	0.93	6e-43	0.3542	EJY57493.1	Insect: Aedes aegypti
LOW QUALITY PROTEIN: ankyrin repeat, PH and SEC7 domain containing protein secG-like [Nylanderia fulva]	167	560	0.97	7e-43	0.3462	XP_029164451.1	Other insect
Ankyrin-1 [Fusarium oxysporum f. sp. narcissi]	172	1229	0.97	9e-43	0.309	RYC78787.1	Fungi
ankyrin repeat domain-containing protein 50-like [Strongylocentrotus purpuratus]	171	1124	0.94	9e-43	0.3109	XP_030849483.1	Non-insect invertebrate
PREDICTED: serine/threonine-protein phosphatase 6 regulatory ankyrin repeat subunit B-like isoform X2 [Hydra vulgaris]	171	1251	0.96	1e-42	0.3277	XP_012566385.1	Non-insect invertebrate
uncharacterized protein LOC115260972 [Aedes albopictus]	171	1761	0.97	1e-42	0.3075	XP_029718202.1	Insect: Aedes albopictus
PREDICTED: serine/threonine-protein phosphatase 6 regulatory ankyrin repeat subunit B-like isoform X1 [Hydra vulgaris]	171	1437	0.96	1e-42	0.3277	XP_012566384.1	Non-insect invertebrate
ankyrin-1-like [Ctenocephalides felis]	165	286	0.96	2e-42	0.3101	XP_026461343.1	Insect: Ctenocephalides felis
Ankyrin-1 [Fusarium oxysporum f. sp. cepae]	170	2045	0.97	3e-42	0.2925	RKK10845.1	Fungi
uncharacterized protein LOC113363133 [Ctenocephalides felis]	165	398	0.96	3e-42	0.302	XP_026461401.1	Insect: Ctenocephalides felis
uncharacterized protein LOC110674850 [Aedes aegypti]	170	941	0.96	3e-42	0.3359	XP_021695049.1	Insect: Aedes aegypti
Ankyrin-1 [Fusarium oxysporum f. sp. cepae]	170	2096	0.97	4e-42	0.2925	RKK26632.1	Fungi
uncharacterized protein LOC110674132 [Aedes aegypti]	169	1036	0.9	5e-42	0.321	XP_021693562.1	Insect: Aedes aegypti
serine/threonine-protein phosphatase 6 regulatory ankyrin repeat subunit B-like [Strongylocentrotus purpuratus]	169	2590	0.96	1e-41	0.3251	XP_030849474.1	Non-insect invertebrate
uncharacterized protein LOC105436948 [Strongylocentrotus purpuratus]	168	1906	0.9	2e-41	0.3306	XP_030849482.1	Non-insect invertebrate
uncharacterized protein LOC110674853 [Aedes aegypti]	166	735	0.92	2e-41	0.3565	XP_021695058.1	Insect: Aedes aegypti
ankyrin-1-like [Ctenocephalides felis]	162	642	0.96	2e-41	0.3181	XP_026461346.1	Insect: Ctenocephalides felis
serine/threonine-protein phosphatase 6 regulatory ankyrin repeat subunit A-like [Ctenocephalides felis]	167	1727	0.94	3e-41	0.302	XP_026461404.1	Insect: Ctenocephalides felis
serine/threonine-protein phosphatase 6 regulatory ankyrin repeat subunit A-like [Strongylocentrotus purpuratus]	166	969	0.98	4e-41	0.2914	XP_011662434.2	Non-insect invertebrate
serine/threonine-protein phosphatase 6 regulatory ankyrin repeat subunit B-like [Strongylocentrotus purpuratus]	166	1154	0.97	5e-41	0.3136	XP_030849479.1	Non-insect invertebrate
ankyrin-1-like [Strongylocentrotus purpuratus]	164	598	0.94	5e-41	0.3005	XP_011661630.1	Non-insect invertebrate
hypothetical protein FOQG_15973 [Fusarium oxysporum f. sp. raphani 54005]	167	1101	0.95	5e-41	0.3069	EXK79410.1	Fungi
serine/threonine-protein phosphatase 6 regulatory ankyrin repeat subunit B-like [Strongylocentrotus purpuratus]	161	543	0.94	5e-41	0.3155	XP_030844827.1	Non-insect invertebrate
serine/threonine-protein phosphatase 6 regulatory ankyrin repeat subunit A-like [Strongylocentrotus purpuratus]	166	1410	0.99	9e-41	0.3204	XP_030844826.1	Non-insect invertebrate
hypothetical protein FOTG_19105 [Fusarium oxysporum f. sp. vasinfectum 25433]	163	709	0.9	1e-40	0.2972	EXM12393.1	Fungi
serine/threonine-protein phosphatase 6 regulatory ankyrin repeat subunit B-like [Strongylocentrotus purpuratus]	165	927	0.9	1e-40	0.3375	XP_030851673.1	Non-insect invertebrate
hypothetical protein [Candidatus Phycorickettsia trachydisci]	165	1043	0.97	1e-40	0.2987	WP_106874769.1	Other bacteria
tetratricopeptide repeat protein [Candidatus Amoebophilus asiaticus]	165	805	0.97	2e-40	0.3316	WP_012472530.1	Other bacteria
Ankyrin-3 [Fusarium oxysporum f. sp. narcissi]	160	892	0.91	3e-40	0.3038	RYC77473.1	Fungi
hypothetical protein RP20_CCG009719 [Aedes albopictus]	164	1085	0.98	3e-40	0.2969	KXJ76265.1	Insect: Aedes albopictus
ankyrin repeat, PH and SEC7 domain containing protein secG-like [Anoplophora glabripennis]	162	440	0.94	4e-40	0.3157	XP_018578543.1	Insect
hypothetical protein [Candidatus Phycorickettsia trachydisci]	163	1292	0.97	8e-40	0.3236	WP_106874447.1	Other bacteria
ankyrin repeat domain-containing protein 52 [Colletotrichum fructicola Nara gc5]	162	652	0.9	1e-39	0.322	ELA24853.1	Fungi
serine/threonine-protein phosphatase 6 regulatory ankyrin repeat subunit A-like [Strongylocentrotus purpuratus]	162	2154	0.97	1e-39	0.3112	XP_030849762.1	Non-insect invertebrate
ankyrin repeat and protein kinase domain-containing protein 1-like [Aedes aegypti]	154	409	0.94	1e-39	0.3574	XP_021693561.1	Insect: Aedes aegypti
serine/threonine-protein phosphatase 6 regulatory ankyrin repeat subunit A-like [Strongylocentrotus purpuratus]	161	1568	0.95	3e-39	0.3203	XP_030849480.1	Non-insect invertebrate
ankyrin-3-like [Aedes albopictus]	159	614	0.97	4e-39	0.3165	XP_029720587.1	Insect: Aedes albopictus
serine/threonine-protein phosphatase 6 regulatory ankyrin repeat subunit B-like [Strongylocentrotus purpuratus]	161	1897	0.9	4e-39	0.3113	XP_030849478.1	Non-insect invertebrate
hypothetical protein [Wolbachia endosymbiont of Dactylopius coccus]	160	160	0.99	8e-39	0.3164	WP_064125268.1	Wolbachia
ankyrin repeat domain-containing protein 50-like [Strongylocentrotus purpuratus]	152	509	0.92	9e-39	0.3272	XP_030849467.1	Non-insect invertebrate
uncharacterized protein LOC105442097 [Strongylocentrotus purpuratus]	160	2836	0.99	1e-38	0.299	XP_030849781.1	Non-insect invertebrate
ankyrin-1-like [Aedes albopictus]	159	1210	0.97	1e-38	0.3005	XP_019552263.2	Insect: Aedes albopictus
PREDICTED: serine/threonine-protein phosphatase 6 regulatory ankyrin repeat subunit B-like [Rhagoletis zephyria]	159	944	0.97	1e-38	0.329	XP_017473340.1	Other insect
hypothetical protein V494_00347 [Pseudogymnoascus sp. VKM F-4513 (FW-928)]	157	418	0.98	1e-38	0.3058	KFY46747.1	Fungi
uncharacterized protein LOC115256754 [Aedes albopictus]	159	1100	0.97	2e-38	0.3193	XP_029711563.1	Insect: Aedes albopictus
ankyrin repeat domain-containing protein 50-like [Strongylocentrotus purpuratus]	155	429	0.94	2e-38	0.2947	XP_030849466.1	Non-insect invertebrate
ankyrin-3-like [Strongylocentrotus purpuratus]	157	762	0.91	2e-38	0.3095	XP_030844820.1	Non-insect invertebrate
ankyrin repeat domain-containing protein 50-like [Strongylocentrotus purpuratus]	157	536	0.97	2e-38	0.3155	XP_030844793.1	Non-insect invertebrate
uncharacterized protein LOC109416384 [Aedes albopictus]	159	942	0.96	2e-38	0.3177	XP_029722566.1	Insect: Aedes albopictus
serine/threonine-protein phosphatase 6 regulatory ankyrin repeat subunit C-like [Strongylocentrotus purpuratus]	159	2322	1	2e-38	0.3211	XP_030843405.1	Non-insect invertebrate
uncharacterized protein LOC105436475 [Strongylocentrotus purpuratus]	159	1559	0.97	2e-38	0.3093	XP_030838367.1	Non-insect invertebrate
hypothetical protein FNF29_02482 [Cafeteria roenbergensis]	156	870	0.97	3e-38	0.2785	KAA0154262.1	Other
serine/threonine-protein phosphatase 6 regulatory ankyrin repeat subunit A-like [Aedes albopictus]	158	1212	0.97	3e-38	0.2979	XP_029710509.1	Insect: Aedes albopictus
serine/threonine-protein phosphatase 6 regulatory ankyrin repeat subunit B-like [Strongylocentrotus purpuratus]	158	1329	0.94	4e-38	0.3174	XP_030849785.1	Non-insect invertebrate
ankyrin-3-like [Aedes albopictus]	157	1058	0.97	4e-38	0.2803	XP_029732093.1	Insect: Aedes albopictus
ankyrin-3-like [Ctenocephalides felis]	157	966	0.96	5e-38	0.296	XP_026461348.1	Insect: Ctenocephalides felis
serine/threonine-protein phosphatase 6 regulatory ankyrin repeat subunit B-like [Strongylocentrotus purpuratus]	157	1820	0.94	6e-38	0.3136	XP_030835013.1	Non-insect invertebrate
hypothetical protein [Wolbachia endosymbiont of Chrysomya megacephala]	157	252	0.97	6e-38	0.3123	WP_149168879.1	Wolbachia
ankyrin [Wolbachia endosymbiont of Culex molestus]	157	322	0.97	6e-38	0.3123	WP_038536794.1	Wolbachia
ankyrin repeat domain-containing protein 50-like [Strongylocentrotus purpuratus]	157	630	0.99	6e-38	0.2926	XP_030844792.1	Non-insect invertebrate
hypothetical protein [Wolbachia pipientis]	157	322	0.97	6e-38	0.3123	WP_019236324.1	Wolbachia
ankyrin-3-like [Ctenocephalides felis]	154	446	0.9	7e-38	0.3209	XP_026461347.1	Insect: Ctenocephalides felis
Ankyrin repeat-containing domain,Ankyrin repeat [Cinara cedri]	157	1501	0.99	8e-38	0.327	VVC27356.1	Insect
uncharacterized protein LOC109430048 [Aedes albopictus]	157	1382	0.97	8e-38	0.3194	XP_029730164.1	Insect: Aedes albopictus
ankyrin-3-like [Ctenocephalides felis]	156	1064	0.96	1e-37	0.3104	XP_026461350.1	Insect: Ctenocephalides felis
ankyrin repeat family protein [Wolbachia endosymbiont of Drosophila ananassae]	154	563	0.98	1e-37	0.3333	QEF50291.1	Wolbachia
serine/threonine-protein phosphatase 6 regulatory ankyrin repeat subunit B-like [Strongylocentrotus purpuratus]	156	1629	0.94	2e-37	0.325	XP_030849669.1	Non-insect invertebrate
ankyrin repeats family protein [Wolbachia endosymbiont of Drosophila ananassae]	154	407	0.98	2e-37	0.3165	RLT63158.1	Wolbachia
MULTISPECIES: ankyrin repeat domain-containing protein [Wolbachia]	154	562	0.98	2e-37	0.3333	WP_012673209.1	Wolbachia
ankyrin repeats family protein [Wolbachia endosymbiont of Drosophila ananassae]	155	590	0.98	2e-37	0.3183	RLT60036.1	Wolbachia
hypothetical protein PCL_07389 [Purpureocillium lilacinum]	156	946	0.92	2e-37	0.2964	PWI65090.1	Fungi
serine/threonine-protein phosphatase 6 regulatory ankyrin repeat subunit B-like [Aedes albopictus]	156	1534	0.98	2e-37	0.2988	XP_029732088.1	Other insect
uncharacterized protein LOC587405 [Strongylocentrotus purpuratus]	156	2695	0.95	2e-37	0.29	XP_030849782.1	Non-insect invertebrate
ankyrin domain protein [Wolbachia endosymbiont of Drosophila simulans]	152	452	0.98	2e-37	0.3171	AFV32307.1	Wolbachia
ankyrin repeat domain-containing protein [Wolbachia endosymbiont of Drosophila ananassae]	154	407	0.98	2e-37	0.3165	WP_121692662.1	Wolbachia
ankyrin-1-like [Ctenocephalides felis]	155	974	0.98	2e-37	0.294	XP_026461396.1	Insect: Ctenocephalides felis

### Sheet: Supp_Table_5f_sequence_four
Supplementary Table 5: BLAST results of a protein coded for by an ancestral horizontal gene transfer event
Manuscript name: Genomic signatures of recent adaptation in a wild bumblebee.
Author list: Thomas J. Colgan, Andres N. Arce, Richard, J. Gill, Ana Ramos Rodrigues, Abdoulie Kanteh, Elizabeth J. Duncan, Li Li, Lars Chittka and Yannick Wurm
Supplementary Table 5f: Results for a subsection (from amino acid position: 1141 to 1289) of the longest protein isoform (XP_012168301) of LOC105666162 for BLASTp searches against the NCBI non-redundant (nr) database using a truncated predicted amino acid sequence.
RID: E9SV6WW9014
Job Title:sequence_four_1141_1289aa
Program: BLASTP
Query: sequence_four_1141_1289aa ID: lcl|Query_30554(amino acid) Length: 149
Database: nr All non-redundant GenBank CDS translations+PDB+SwissProt+PIR+PRF excluding environmental samples from WGS projects
First 100 hits reported by NCBI BLAST
Description	Max Score	Total Score	Query Cover	E value	Per. Ident	Accession	Taxonomic grouping
uncharacterized protein LOC105666162 isoform X2 [Bombus terrestris]	303	303	1	1e-93	1	XP_012168305.1	Bumblebee
uncharacterized protein LOC105666162 isoform X1 [Bombus terrestris]	303	303	1	3e-93	1	XP_012168301.1	Bumblebee
uncharacterized protein LOC105681507 [Bombus impatiens]	201	201	0.99	9e-57	0.7162	XP_012247033.1	Bumblebee
hypothetical protein [Wolbachia endosymbiont of Folsomia candida]	49.7	49.7	0.54	0.0007	0.3333	WP_110410115.1	Wolbachia
