## Supplementary Table 7 for "Genomic signatures of recent adaptation in a wild bumblebee"

### Sheet: Supp_Table_7
Supplementary Table 7: Genes within conserved regions of low diversity on chromosome one
Manuscript name: Genomic signatures of recent adaptation in a wild bumblebee.
Author list: Thomas J. Colgan, Andres N. Arce, Richard, J. Gill, Ana Ramos Rodrigues, Abdoulie Kanteh, Elizabeth J. Duncan, Li Li, Lars Chittka and Yannick Wurm
Supplementary Table 7: Gene description and genomic coordinates for Bombus terrestris genes located in the region of low nucleotide diversity on chromosome one. We also provide the genomic coordinates of orthologs in the honeybee (Apis mellifera) genome assembly, orthology type, percentage similarity between orthologs and ortholog confidence score.
Bter gene symbol	gene description	coding or noncoding	chromosome	start (bp)	end (bp)	Amel gene symbol	chromosome	start (bp)	end (bp)	homology type	%id. target Apis mellifera gene identical to query gene	%id. query gene identical to target Apis mellifera gene	Ensembl orthology confidence score
LOC100646815	methenyltetrahydrofolate synthase domain-containing protein	protein coding	NC_015762.1 (B01)	362267	365759	LOC412407	NC_037638.1	20537332	20539576	ortholog_one2one	76.3676	77.7283	1
LOC100646694	isocitrate dehydrogenase [NAD] subunit beta, mitochondrial	protein coding	NC_015762.1 (B01)	365916	368227	LOC552128	NC_037638.1	20541781	20544135	ortholog_one2one	96.5241	96.5241	1
LOC100646937	vesicle transport protein SEC20	protein coding	NC_015762.1 (B01)	368158	369886	LOC552153	NC_037638.1	20544326	20548798	ortholog_one2one	82.2785	85.9031	1
LOC100647053	Kv channel-interacting protein 4	protein coding	NC_015762.1 (B01)	368891	372293	NA	NA	NA	NA	NA	NA	NA	NA
LOC105666289	uncharacterized LOC105666289	ncrna	NC_015762.1 (B01)	372508	374297	NA	NA	NA	NA	NA	NA	NA	NA
LOC100649679	phosphoinositide 3-kinase regulatory subunit 4	protein coding	NC_015762.1 (B01)	373933	380570	LOC726562	NC_037638.1	20548270	20555509	ortholog_one2one	91.5621	88.7162	1
LOC100649559	E3 ubiquitin-protein ligase BRE1A	protein coding	NC_015762.1 (B01)	385861	388241	LOC726591	NC_037638.1	20557814	20564060	ortholog_one2one	72.9787	56.9767	1
LOC100649434	glutamic acid-rich protein	protein coding	NC_015762.1 (B01)	389374	395744	LOC414042	NC_037638.1	20568402	20569981	ortholog_one2one	26.5497	78.0069	1
LOC100646214	uncharacterized LOC100646214	protein coding	NC_015762.1 (B01)	396227	400687	LOC726647	NC_037638.1	20570768	20574550	ortholog_one2one	63.3232	63.5809	1
LOC100646091	cilia- and flagella-associated protein 91	protein coding	NC_015762.1 (B01)	401019	406437	LOC100576242	NC_037638.1	20574167	20578309	ortholog_one2one	75.6098	79.2332	1
LOC100645973	F-box only protein 28	protein coding	NC_015762.1 (B01)	406760	408282	LOC726708	NC_037638.1	20578937	20580861	ortholog_one2one	95.3425	95.3425	1
LOC100645666	importin-7	protein coding	NC_015762.1 (B01)	408406	414643	LOC551725	NC_037638.1	20580979	20587576	ortholog_one2one	96.5941	96.5941	1
LOC100645787	NEDD8-conjugating enzyme Ubc12	protein coding	NC_015762.1 (B01)	414979	417353	LOC409225	NC_037638.1	20587904	20590210	ortholog_one2one	100	100	1
LOC100645550	FAS-associated factor 1	protein coding	NC_015762.1 (B01)	417846	421694	LOC409226	NC_037638.1	20590097	20594554	ortholog_one2one	94.8995	94.8995	1
LOC100649317	superkiller viralicidic activity 2-like 2	protein coding	NC_015762.1 (B01)	421533	425963	LOC551637	NC_037638.1	20594703	20598738	ortholog_one2one	94.7111	93.43	1
LOC100645431	uncharacterized LOC100645431	protein coding	NC_015762.1 (B01)	426589	433194	LOC107966053	NC_037638.1	20600964	20608519	ortholog_one2one	61.0039	57.9817	1
LOC105666164	UPF0729 protein CG18508	ncrna	NC_015762.1 (B01)	433861	434157	NA	NA	NA	NA	NA	NA	NA	NA
LOC100645230	46 kDa FK506-binding nuclear protein	protein coding	NC_015762.1 (B01)	434519	436308	LOC725976	NC_037638.1	20609761	20611525	ortholog_one2one	77.9944	79.096	1
LOC100645110	microfibrillar-associated protein 1	protein coding	NC_015762.1 (B01)	436428	438609	LOC412412	NC_037638.1	20613017	20616537	ortholog_one2one	95.8606	93.4183	1
LOC100644991	exocyst complex component 1	protein coding	NC_015762.1 (B01)	439177	443540	LOC413524	NC_037638.1	25139187	25143386	ortholog_one2one	95.4598	95.4598	1
LOC100644871	uncharacterized LOC100644871	protein coding	NC_015762.1 (B01)	443725	444689	LOC551381	NC_037638.1	25138000	25138911	ortholog_one2one	54.8387	54.2553	1
LOC100644046	GTP-binding protein Rheb homolog	protein coding	NC_015762.1 (B01)	446711	450665	LOC409036	NC_037638.1	25132281	25136877	ortholog_one2one	100	100	1
LOC100644628	uncharacterized LOC100644628	protein coding	NC_015762.1 (B01)	450609	454916	LOC102655636	NC_037638.1	25129315	25130550	ortholog_one2one	30.7692	44.8276	1
LOC100649198	uncharacterized LOC100649198	protein coding	NC_015762.1 (B01)	455217	456311	LOC107965571	NC_037638.1	25128221	25129166	ortholog_one2one	64.6707	63.5294	1
LOC100644236	NADH dehydrogenase [ubiquinone] 1 alpha subcomplex subunit 12	protein coding	NC_015762.1 (B01)	457929	459249	LOC727199	NC_037638.1	25125839	25127409	ortholog_one2one	75.3521	76.9784	1
LOC110119517	uncharacterized LOC110119517	protein coding	NC_015762.1 (B01)	464047	464438	LOC107964012	NC_037638.1	25122567	25123010	ortholog_one2one	60	58.9744	1
LOC100644746	tetratricopeptide repeat protein 25	protein coding	NC_015762.1 (B01)	464432	466247	LOC551469	NC_037638.1	25121294	25125370	ortholog_one2one	90.1961	90.1961	1
LOC100643837	exosome complex component RRP42	protein coding	NC_015762.1 (B01)	466447	468610	LOC411836	NC_037638.1	25119132	25121106	ortholog_one2one	92.4399	92.7586	1
LOC100644354	uncharacterized LOC100644354	protein coding	NC_015762.1 (B01)	468792	470045	LOC725712	NC_037638.1	25117682	25119001	ortholog_one2one	57.5	57.1429	1
LOC100643393	probable oligoribonuclease	protein coding	NC_015762.1 (B01)	470693	472241	LOC725736	NC_037638.1	25115639	25116960	ortholog_one2one	65.3061	57.9186	1
LOC100643270	phosphorylated adapter RNA export protein	protein coding	NC_015762.1 (B01)	472697	474763	LOC409229	NC_037638.1	25113200	25115236	ortholog_one2one	92.435	92.435	1
LOC100643027	GON-4-like protein	protein coding	NC_015762.1 (B01)	476139	484200	LOC552185	NC_037638.1	25106182	25111659	ortholog_one2one	60.4722	67.8633	1
LOC110120352	uncharacterized LOC110120352	pseudo	NC_015762.1 (B01)	485699	488907	NA	NA	NA	NA	NA	NA	NA	NA
LOC100643514	ejaculatory bulb-specific protein 3	protein coding	NC_015762.1 (B01)	489026	493050	GeneID_725103	NC_037638.1	25099624	25101768	ortholog_one2one	86.4	86.4	1
LOC100643147	cyclin-dependent kinase 10	protein coding	NC_015762.1 (B01)	492943	495549	LOC409462	NC_037638.1	25097001	25099427	ortholog_one2one	97.3171	97.0803	1
LOC100642910	BTB/POZ domain-containing protein 9	protein coding	NC_015762.1 (B01)	496167	499647	NA	NA	NA	NA	NA	NA	NA	NA
LOC100642790	ankyrin repeat domain-containing protein 13C	protein coding	NC_015762.1 (B01)	500211	503802	LOC412451	NC_037638.1	25089751	25092782	ortholog_one2one	91.4747	90.0227	1
LOC100642672	selT-like protein	protein coding	NC_015762.1 (B01)	504987	506269	LOC550992	NC_037638.1	25087375	25088764	ortholog_one2one	89.7849	89.7849	1
LOC100642550	protein FAM122A	protein coding	NC_015762.1 (B01)	507878	510952	LOC552274	NC_037638.1	25083184	25086130	ortholog_one2one	83.5735	85.5457	1
LOC100642432	anaphase-promoting complex subunit 7	protein coding	NC_015762.1 (B01)	512380	515253	LOC412712	NC_037638.1	25078417	25081503	ortholog_one2one	96.1471	96.1471	1
LOC100642312	ubiquitin-like-conjugating enzyme ATG3	protein coding	NC_015762.1 (B01)	516833	519564	LOC552315	NC_037638.1	25074660	25077435	ortholog_one2one	94.7368	93.578	1
LOC100648963	myosin-15	protein coding	NC_015762.1 (B01)	520007	524751	LOC100576885	NC_037638.1	25069003	25074311	ortholog_one2one	62.5	58.3333	1
LOC100648847	uncharacterized LOC100648847	protein coding	NC_015762.1 (B01)	524736	526476	LOC100576918	NC_037638.1	25067896	25068896	ortholog_one2one	70.2857	70.2857	1
LOC100642791	ER membrane protein complex subunit 8/9 homolog	protein coding	NC_015762.1 (B01)	527800	529220	LOC552372	NC_037638.1	25066388	25067744	ortholog_one2one	91.3043	91.3043	1
LOC100648733	nuclear receptor 2C2-associated protein	protein coding	NC_015762.1 (B01)	531341	532774	LOC727436	NC_037638.1	25061961	25063058	ortholog_one2one	85.1852	80.4196	1
LOC100652148	sterol regulatory element-binding protein 1	protein coding	NC_015762.1 (B01)	533085	538872	NA	NA	NA	NA	NA	NA	NA	NA
LOC100642551	lipoyl synthase, mitochondrial	protein coding	NC_015762.1 (B01)	539112	542269	LOC552644	NC_037638.1	25053956	25056027	ortholog_one2one	81.6583	88.7978	1
LOC100642673	proteasome subunit alpha type-1	protein coding	NC_015762.1 (B01)	542244	544247	LOC552654	NC_037638.1	25052074	25053721	ortholog_one2one	91.6968	92.029	1
LOC100643028	60S ribosomal protein L21	protein coding	NC_015762.1 (B01)	544665	545676	LOC726056	NC_037638.1	25050884	25051893	ortholog_one2one	94.3396	94.3396	1
LOC100642313	ubiquitin carboxyl-terminal hydrolase 46	protein coding	NC_015762.1 (B01)	545786	548438	LOC552660	NC_037638.1	25048077	25050599	ortholog_one2one	99.1525	99.1525	1
LOC100642433	condensin complex subunit 2	protein coding	NC_015762.1 (B01)	548562	551642	LOC100576990	NC_037638.1	25044959	25047757	ortholog_one2one	60.0858	61.4934	1
LOC100642911	cysteine-rich hydrophobic domain-containing protein 2	protein coding	NC_015762.1 (B01)	552558	557292	LOC409505	NC_037638.1	25042320	25044311	ortholog_one2one	95.1515	95.1515	1
LOC100648617	uncharacterized LOC100648617	protein coding	NC_015762.1 (B01)	557915	560366	LOC102656779	NC_037638.1	25036596	25038770	ortholog_one2one	60.1307	82.8829	1
