## Supplementary Table 8 for "Genomic signatures of recent adaptation in a wild bumblebee"

### Sheet: Supp_Table_8a_index
Supplementary Table 8: Putative insectide resistance genes under positive selection.
Manuscript name: Genomic signatures of recent adaptation in a wild bumblebee.
Author list: Thomas J. Colgan, Andres N. Arce, Richard, J. Gill, Ana Ramos Rodrigues, Abdoulie Kanteh, Elizabeth J. Duncan, Li Li, Lars Chittka and Yannick Wurm
Supplementary Table 8a: Index of putative pesticide response genes investigated for signatures of positive selection.
Sheet Title	Sheet Content
Supplementary Table 8a	Index
Supplementary Table 8b	Bombus terrerestris orthologs of Drosophila melanogaster genes annotated with 'response to insecticide' Gene Ontology terms.
Supplementary Table 8c	Top |nSL| score for each putative nicotinic acetylcholine receptor (nAChR) gene present in the Bombus terrestris genome.
Supplementary Table 8d	Top |nSL| score for each putative carboxylesterase gene present in the Bombus terrestris genome.
Supplementary Table 8e	Top |nSL| score for each putative glutathione-S-transferase (GST) gene present in the Bombus terrestris genome.
Supplementary Table 8f	Top |nSL| score for each putative cytochrome P450 (CYP450) gene present in the Bombus terrestris genome.

### Sheet: Supp_Table_8b_Bter_orthologs
Supplementary Table 8: Putative insectide resistance genes under positive selection.
Manuscript name: Genomic signatures of recent adaptation in a wild bumblebee.
Author list: Thomas J. Colgan, Andres N. Arce, Richard, J. Gill, Ana Ramos Rodrigues, Abdoulie Kanteh, Elizabeth J. Duncan, Li Li, Lars Chittka and Yannick Wurm
Supplementary Table 8b: Bombus terrerestris orthologs of Drosophila melanogaster genes annotated with 'response to insecticide' Gene Ontology terms. For each gene, NCBI gene symbol and top |nSL| score are provided. Genes are highlighted 'gray' or 'beige' depending on whether they show signatures of positive selection as well as are in the top ten percent of genes with highest |nSL| scores, respec…
NCBI Gene symbol	|nSL| score		Legend
LOC100650658	3.59402		|nSL| score >= 2.87 =Top ten percent of genes with highest |nsl|
LOC100647624	3.19897		|nSL| score >= 2 = extreme signature of selection
LOC100643274	3.13486
LOC100649552	2.88165
LOC100650108	2.59875
LOC100648391	2.49432
LOC100642816	2.28358
LOC100649110	2.15112
LOC100642936	2.11899
LOC100649886	1.81971
LOC100647803	1.79471
LOC100643282	1.7479
LOC105666343	1.51322
LOC100648513	0.88959
LOC100650114	0.340753
LOC100648995	NA
LOC100643678	NA
LOC100648587	NA
LOC100650427	NA

### Sheet: Supp_Table_8c_Bter_nachr_genes
Supplementary Table 8: Putative insectide resistance genes under positive selection.
Manuscript name: Genomic signatures of recent adaptation in a wild bumblebee.
Author list: Thomas J. Colgan, Andres N. Arce, Richard, J. Gill, Ana Ramos Rodrigues, Abdoulie Kanteh, Elizabeth J. Duncan, Li Li, Lars Chittka and Yannick Wurm
Supplementary Table 8c: Top |nSL| score for each putative nicotinic acetylcholine receptor (nAChR) gene present in the Bombus terrestris genome. For each gene, NCBI gene symbol, as well as top |nSL| score per gene are provided. Genes are highlighted 'gray' or 'beige' depending on whether they show signatures of positive selection as well as are in the top ten percent of genes with highest |nSL| s…
NCBI Gene symbol	|nSL| score		Legend
LOC100649796	3.20363		|nSL| score >= 2.87 =Top ten percent of genes with highest |nsl|
LOC100647624	3.19897		|nSL| score >= 2 = extreme signature of selection
LOC100643274	3.13486
LOC100647350	2.39965
LOC100647301	2.31052
LOC100649515	2.24352
LOC100646787	1.76838
LOC100643282	1.7479
LOC100649612	1.08757
LOC100645032	NA
LOC100646665	NA

### Sheet: Supp_Table_8d_carboxylesterase
Supplementary Table 8: Putative insectide resistance genes under positive selection.
Manuscript name: Genomic signatures of recent adaptation in a wild bumblebee.
Author list: Thomas J. Colgan, Andres N. Arce, Richard, J. Gill, Ana Ramos Rodrigues, Abdoulie Kanteh, Elizabeth J. Duncan, Li Li, Lars Chittka and Yannick Wurm
Supplementary Table 8d: Top |nSL| score for each putative carboxylesterase gene present in the Bombus terrestris genome. For each gene, NCBI gene symbol, as well as top |nSL| score per gene are provided. Genes are highlighted 'gray' or 'beige' depending on whether they show signatures of positive selection as well as are in the top ten percent of genes with highest |nSL| scores, respectively.
NCBI Gene symbol	|nSL| score		Legend
LOC100649264	3.99173		|nSL| score >= 2.87 =Top ten percent of genes with highest |nsl|
LOC100651474	3.97049		|nSL| score >= 2 = extreme signature of selection
LOC100649027	3.12745
LOC100647481	2.87144
LOC100644811	2.72318
LOC100645199	2.58585
LOC100644931	2.57886
LOC100644218	2.388
LOC100651405	2.29014
LOC100650906	1.56713
LOC100647870	1.44215
LOC100644613	1.22479
LOC100644814	0.989346
LOC100646291	0.813972
LOC100647437	NA

### Sheet: Supp_Table_8e_gst_genes
Supplementary Table 8: Putative insectide resistance genes under positive selection.
Manuscript name: Genomic signatures of recent adaptation in a wild bumblebee.
Author list: Thomas J. Colgan, Andres N. Arce, Richard, J. Gill, Ana Ramos Rodrigues, Abdoulie Kanteh, Elizabeth J. Duncan, Li Li, Lars Chittka and Yannick Wurm
Supplementary Table 8e: Top |nSL| score for each putative glutathione-S-transferase (GST) gene present in the Bombus terrestris genome. For each gene, NCBI gene symbol, as well as top |nSL| score per gene are provided. Genes are highlighted 'gray' or 'beige' depending on whether they show signatures of positive selection as well as are in the top ten percent of genes with highest |nSL| scores, re…
NCBI Gene symbol	|nSL| score		Legend
LOC100651245	2.4015		|nSL| score >= 2.87 =Top ten percent of genes with highest |nsl|
LOC100645161	2.11576		|nSL| score >= 2 = extreme signature of selection
LOC100646355	2.06817
LOC100646009	1.98068
LOC100645775	1.97884
LOC100646631	1.92034
LOC100643298	1.60998
LOC100647379	1.59787
LOC100650878	1.36975
LOC100651035	1.23125
LOC100645732	0.772381
LOC100647150	0.665614
LOC100651600	0.518422
LOC100650722	0.394707
LOC100650542	0.356929
LOC100649164	0.356814
LOC100651606	0.260124
LOC100650118	0.258612
LOC100645654	0.242725
LOC100646284	NA
LOC100646378	NA
LOC100646742	NA
LOC100647544	NA
LOC100644200	NA
LOC100646369	NA
LOC105667024	NA
LOC105667063	NA
LOC105667074	NA

### Sheet: Supp_Table_8f_cytochrome_P450s
Supplementary Table 8: Putative insectide resistance genes under positive selection.
Manuscript name: Genomic signatures of recent adaptation in a wild bumblebee.
Author list: Thomas J. Colgan, Andres N. Arce, Richard, J. Gill, Ana Ramos Rodrigues, Abdoulie Kanteh, Elizabeth J. Duncan, Li Li, Lars Chittka and Yannick Wurm
Supplementary Table 8f: Top |nSL| score for each putative cytochrome P450 (CYP450) gene present in the Bombus terrestris genome. For each gene, NCBI gene symbol, as well as top |nSL| score per gene are provided. Genes are highlighted 'gray' or 'beige' depending on whether they show signatures of positive selection as well as are in the top ten percent of genes with highest |nSL| scores, respectiv…
NCBI Gene symbol	|nSL| score		Legend
LOC100642619	3.59145		|nSL| score >= 2.87 =Top ten percent of genes with highest |nsl|
LOC100647041	3.38586		|nSL| score >= 2 = extreme signature of selection
LOC100646434	3.33694
LOC100651291	3.25509
LOC100648257	3.05728
LOC100649988	2.74902
LOC100647924	2.5043
LOC100648391	2.49432
LOC100644743	2.44447
LOC100648029	2.3575
LOC100647549	2.30478
LOC100642816	2.28358
LOC100647251	2.21473
LOC100647234	2.17048
LOC100649110	2.15112
LOC100642936	2.11899
LOC100651255	2.05976
LOC100649449	2.01682
LOC110119162	1.9063
LOC100648944	1.86562
LOC105666367	1.85123
LOC100650054	1.80462
LOC100647803	1.79471
LOC100649760	1.75576
LOC105666366	1.71731
LOC100642897	1.67405
LOC100649441	1.64482
LOC100647578	1.62879
LOC100644009	1.59717
LOC100647368	1.56389
LOC105666343	1.51322
LOC110119312	1.48996
LOC100651693	1.47643
LOC100642209	1.44458
LOC100647785	1.43249
LOC100645445	1.40223
LOC100647609	1.33032
LOC100648323	1.26886
LOC100645879	1.08731
LOC100651206	0.925077
LOC100646342	0.879577
LOC100646677	0.741057
LOC100648939	0.693826
LOC100649469	0.405093
LOC100647566	NA
LOC100648545	NA
LOC100648995	NA
LOC100649492	NA
LOC100649871	NA
LOC100652170	NA
LOC100643678	NA
LOC100647886	NA
LOC100650309	NA
LOC100650427	NA
