## Supplementary Table 9 for "Genomic signatures of recent adaptation in a wild bumblebee"

### Sheet: Supp_Table_9a_index
Supplementary Table 9: Putative pesticide response genes under positive selection.
Manuscript name: Genomic signatures of recent adaptation in a wild bumblebee.
Author list: Thomas J. Colgan, Andres N. Arce, Richard, J. Gill, Ana Ramos Rodrigues, Abdoulie Kanteh, Elizabeth J. Duncan, Li Li, Lars Chittka and Yannick Wurm
Supplementary Table 9a: Index of putative pesticide response genes under positive selection in Bombus terrestris.
Sheet Title	Sheet Content
Supplementary Table 9a	Index
Supplementary Table 9b	Top |nSL| score for genes previously identified by Colgan et al. (2019) as differentially expressed in Bombus terrestris queens exposed to the neonicotinoid, clothianidin.
Supplementary Table 9c	Top |nSL| score for genes previously identified by Colgan et al. (2019) as differentially expressed in Bombus terrestris workers exposed to the neonicotinoid, clothianidin.
Supplementary Table 9d	Top |nSL| score for genes previously identified by Colgan et al. (2019) as alternatively spliced in Bombus terrestris workers exposed to the neonicotinoid, clothianidin.
Supplementary Table 9e	Top |nSL| score for genes previously identified by Colgan et al. (2019) as alternatively spliced in Bombus terrestris workers exposed to the neonicotinoid, imidacloprid.
Supplementary Table 9f	Top |nSL| score for genes previously identified by Colgan et al. (2019) as alternatively spliced in Bombus terrestris queens exposed to the neonicotinoid, imidacloprid.
Supplementary Table 9g	Top |nSL| score for genes previously identified by Bebane et al. (2019) as differentially expressed in Bombus terrestris workers exposed to the neonicotinoid, imidacloprid.
References
Colgan et al. 2019	Caste- and pesticide-specific effects of neonicotinoid pesticide exposure on gene expression in bumblebees. Mol. Ecol. (2019)
Bebane et al. 2019	The effects of the neonicotinoid imidacloprid on gene expression and DNA methylation in the buff-tailed bumblebee Bombus terrestris. Proc. Biol. Sci. 286, 20190718 (2019)

### Sheet: Supp_Table_9b_colgan_queen_DE
Supplementary Table 9: Putative pesticide response genes under positive selection.
Manuscript name: Genomic signatures of recent adaptation in a wild bumblebee.
Author list: Thomas J. Colgan, Andres N. Arce, Richard, J. Gill, Ana Ramos Rodrigues, Abdoulie Kanteh, Elizabeth J. Duncan, Li Li, Lars Chittka and Yannick Wurm
Supplementary Table 9b: Top |nSL| score for genes previously identified by Colgan et al. (2019) as differentially expressed in Bombus terrestris queens exposed to the neonicotinoid, clothianidin. For each gene, NCBI gene symbol, as well as top |nSL| score per gene are provided. Genes are highlighted 'gray' or 'beige' depending on whether they show signatures of positive selection as well as are i…
NCBI Gene symbol	|nSL| score		Legend
LOC100647109	3.40116		|nSL| score >= 2.87 =Top ten percent of genes with highest |nSL|
LOC100650343	2.51765		|nSL| score >= 2 = extreme signature of selection
LOC100648391	2.49432
LOC100647223	2.47659
LOC100649746	2.20476
LOC100642934	2.06088
LOC100649785	1.85278
LOC100648951	1.82409
LOC100645112	1.70227
LOC100643490	1.37971
LOC100644901	1.29793
LOC100647659	1.20801
LOC100646873	1.09027
LOC100642913	1.00456
LOC100643514	NA
LOC100650345	NA
LOC100649244	NA

### Sheet: Supp_Table_9c_colgan_worker_DE
Supplementary Table 9: Putative pesticide response genes under positive selection.
Manuscript name: Genomic signatures of recent adaptation in a wild bumblebee.
Author list: Thomas J. Colgan, Andres N. Arce, Richard, J. Gill, Ana Ramos Rodrigues, Abdoulie Kanteh, Elizabeth J. Duncan, Li Li, Lars Chittka and Yannick Wurm
Supplementary Table 9c: Top |nSL| score for genes previously identified by Colgan et al. (2019) as differentially expressed in Bombus terrestris workers exposed to the neonicotinoid, clothianidin. For each gene, NCBI gene symbol, as well as top |nSL| score per gene are provided. Genes are highlighted 'gray' or 'beige' depending on whether they show signatures of positive selection as well as are …
NCBI Gene symbol	|nSL| score		Legend
LOC100651242	3.36571		|nSL| score >= 2.87 =Top ten percent of genes with highest |nSL|
LOC100642965	3.04602		|nSL| score >= 2 = extreme signature of selection
LOC100647779	2.83858
LOC100647178	2.82383
LOC100643324	2.79918
LOC100643972	2.76922
LOC100631060	2.63651
LOC100649188	2.61944
LOC100644847	2.57789
LOC100644995	2.51275
LOC100631088	2.35542
LOC100649705	2.33543
LOC100644880	2.31456
LOC100644310	2.24585
LOC100642322	2.22282
LOC100649787	2.21305
LOC100645024	2.20642
LOC100649335	2.1656
LOC100651821	2.14534
LOC100646781	2.12841
LOC110119437	2.12415
LOC100646880	2.12248
LOC105666345	2.04618
LOC100644817	1.99163
LOC100649769	1.92112
LOC100646202	1.83859
LOC100646909	1.82821
LOC100648282	1.82119
LOC100649601	1.8113
LOC100650318	1.80897
LOC100642478	1.80205
LOC100650495	1.69294
LOC100646904	1.68074
LOC100649441	1.64482
LOC100643724	1.54237
LOC100645678	1.52388
LOC100644101	1.48351
LOC100643134	1.39453
LOC100652150	1.38661
LOC100649849	1.29747
LOC100646914	1.2613
LOC105666696	0.938089
LOC100647771	0.928263
LOC100646200	0.846314
LOC100643233	0.0896801
LOC100650345	NA
LOC100652170	NA
LOC100644232	NA
LOC100644985	NA
LOC100647088	NA
LOC100647447	NA
LOC100648001	NA
LOC100648192	NA
LOC100648383	NA
LOC105666762	NA

### Sheet: Supp_Table_9d_colgan_worker_AS
Supplementary Table 9: Putative pesticide response genes under positive selection.
Manuscript name: Genomic signatures of recent adaptation in a wild bumblebee.
Author list: Thomas J. Colgan, Andres N. Arce, Richard, J. Gill, Ana Ramos Rodrigues, Abdoulie Kanteh, Elizabeth J. Duncan, Li Li, Lars Chittka and Yannick Wurm
Supplementary Table 9d: Top |nSL| score for genes previously identified by Colgan et al. (2019) as alternatively spliced in Bombus terrestris workers exposed to the neonicotinoid, clothianidin. For each gene, NCBI gene symbol, as well as top |nSL| score per gene are provided. Genes are highlighted 'gray' or 'beige' depending on whether they show signatures of positive selection as well as are in …
NCBI Gene symbol	|nSL| score		Legend
LOC100648213	3.84028		|nSL| score >= 2.87 =Top ten percent of genes with highest |nSL|
LOC100650629	3.31324		|nSL| score >= 2 = extreme signature of selection
LOC100652120	3.20722
LOC100649963	3.1573
LOC100644371	3.08919
LOC105666405	3.05918
LOC100646978	2.97517
LOC100647387	2.89426
LOC100646544	2.86196
LOC100648602	2.79033
LOC100650962	2.71749
LOC100646793	2.57842
LOC100642480	2.5271
LOC100643830	2.52041
LOC100647117	2.41629
LOC100650597	2.24428
LOC100646372	2.23408
LOC100650142	2.21348
LOC100647837	2.17915
LOC100649110	2.15112
LOC100651821	2.14534
LOC100648221	2.13023
LOC100646880	2.12248
LOC100642878	2.05507
LOC110119994	2.05479
LOC100646009	1.98068
LOC100646238	1.80718
LOC100648050	1.72686
LOC100650302	1.60749
LOC100649682	1.36007
LOC105666828	1.15124
LOC100650781	1.10931
LOC100646748	0.970635
LOC105666556	0.748037
LOC110119857	0.731201
LOC100650542	0.356929
LOC100642581	NA
LOC100646596	NA
LOC100643555	NA
LOC100645107	NA
LOC100645227	NA
LOC100645356	NA
LOC100647948	NA
LOC100649040	NA
LOC100650351	NA

### Sheet: Supp_Table_9e_colgan_worker_AS
Supplementary Table 9: Putative pesticide response genes under positive selection.
Manuscript name: Genomic signatures of recent adaptation in a wild bumblebee.
Author list: Thomas J. Colgan, Andres N. Arce, Richard, J. Gill, Ana Ramos Rodrigues, Abdoulie Kanteh, Elizabeth J. Duncan, Li Li, Lars Chittka and Yannick Wurm
Supplementary Table 9e: Top |nSL| score for genes previously identified by Colgan et al. (2019) as alternatively spliced in Bombus terrestris workers exposed to the neonicotinoid, imidacloprid. For each gene, NCBI gene symbol, as well as top |nSL| score per gene are provided. Genes are highlighted 'gray' or 'beige' depending on whether they show signatures of positive selection as well as are in …
NCBI Gene symbol	|nSL| score		Legend
LOC100649110	2.15112		|nSL| score >= 2.87 =Top ten percent of genes with highest |nSL|
			|nSL| score >= 2 = extreme signature of selection

### Sheet: Supp_Table_9f_colgan_queen_AS
Supplementary Table 9: Putative pesticide response genes under positive selection.
Manuscript name: Genomic signatures of recent adaptation in a wild bumblebee.
Author list: Thomas J. Colgan, Andres N. Arce, Richard, J. Gill, Ana Ramos Rodrigues, Abdoulie Kanteh, Elizabeth J. Duncan, Li Li, Lars Chittka and Yannick Wurm
Supplementary Table 9f: Top |nSL| score for genes previously identified by Colgan et al. (2019) as alternatively spliced in Bombus terrestris queens exposed to the neonicotinoid, imidacloprid. For each gene, NCBI gene symbol, as well as top |nSL| score per gene are provided. Genes are highlighted 'gray' or 'beige' depending on whether they show signatures of positive selection as well as are in t…
NCBI Gene symbol	|nSL| score		Legend
LOC100646145	2.6633		|nSL| score >= 2.87 =Top ten percent of genes with highest |nSL|
LOC100644444	2.05533		|nSL| score >= 2 = extreme signature of selection
LOC100645360	1.73497
LOC100645203	1.51822
LOC105667096	0.940021
LOC100645895	NA
LOC100648920	NA
LOC100652179	NA

### Sheet: Supp_Table_9g_bebane_worker_DE
Supplementary Table 9: Putative pesticide response genes under positive selection.
Manuscript name: Genomic signatures of recent adaptation in a wild bumblebee.
Author list: Thomas J. Colgan, Andres N. Arce, Richard, J. Gill, Ana Ramos Rodrigues, Abdoulie Kanteh, Elizabeth J. Duncan, Li Li, Lars Chittka and Yannick Wurm
Supplementary Table 9g: Top |nSL| score for genes previously identified by Bebane et al. (2019) as differentially expressed in Bombus terrestris workers exposed to the neonicotinoid, imidacloprid. For each gene, NCBI gene symbol, as well as top |nSL| score per gene are provided. Genes are highlighted 'gray' or 'beige' depending on whether they show signatures of positive selection as well as are …
NCBI Gene symbol	|nSL| score		Legend
LOC100652239	3.92475		|nSL| score >= 2.87 =Top ten percent of genes with highest |nSL|
LOC100645499	3.90452		|nSL| score >= 2 = extreme signature of selection
LOC100643981	3.69338
LOC100642216	3.65452
LOC100646149	3.57606
LOC100650315	3.46309
LOC100646865	3.44156
LOC100644288	3.40024
LOC100651113	3.36048
LOC100645135	3.35915
LOC100644921	3.33647
LOC100642576	3.29836
LOC100644559	3.2896
LOC100645983	3.24696
LOC100648833	3.20925
LOC100643070	3.17633
LOC100652227	3.15766
LOC100652167	3.13564
LOC100650651	3.11197
LOC100642839	3.09614
LOC100645609	3.09244
LOC100647076	3.07852
LOC100648256	3.07383
LOC100647360	3.06744
LOC100644630	3.05533
LOC100644174	3.02697
LOC100643056	2.9993
LOC100649414	2.95018
LOC100642739	2.91668
LOC100652040	2.88577
LOC100651530	2.88302
LOC110119486	2.82695
LOC100649549	2.82669
LOC100644676	2.81356
LOC105666599	2.81219
LOC100648832	2.79525
LOC100648602	2.79033
LOC100649035	2.78203
LOC100646400	2.77536
LOC100643972	2.76922
LOC100645828	2.76441
LOC100646942	2.76426
LOC100651121	2.73404
LOC100647528	2.72598
LOC100650568	2.71163
LOC100647502	2.70989
LOC100647133	2.69886
LOC100647856	2.69215
LOC100631082	2.66689
LOC100644078	2.65724
LOC100648480	2.64421
LOC100647937	2.64201
LOC100643224	2.62772
LOC100647734	2.60478
LOC100650108	2.59875
LOC100652086	2.59119
LOC100645683	2.59114
LOC100642954	2.55688
LOC100650043	2.55287
LOC100647265	2.54614
LOC105666000	2.53994
LOC100649106	2.53784
LOC100650392	2.53125
LOC100648104	2.52754
LOC100650814	2.52409
LOC100643905	2.52164
LOC100644995	2.51275
LOC100649129	2.50224
LOC100647489	2.49817
LOC100643601	2.49639
LOC100648391	2.49432
LOC100645196	2.4915
LOC100644150	2.4846
LOC100642613	2.47329
LOC100643607	2.45069
LOC100644743	2.44447
LOC100651177	2.44247
LOC100652031	2.43102
LOC100644036	2.42921
LOC100647117	2.41629
LOC100645950	2.40452
LOC100646402	2.40078
LOC100642779	2.38977
LOC110119520	2.36584
LOC100631088	2.35542
LOC100648599	2.3544
LOC100644399	2.35105
LOC100647268	2.32767
LOC100648691	2.30519
LOC100648765	2.29887
LOC100645442	2.2975
LOC100651379	2.29602
LOC100644923	2.28826
LOC100650153	2.28572
LOC100651542	2.2737
LOC100642530	2.25887
LOC100650597	2.24428
LOC100645209	2.23931
LOC100646420	2.23823
LOC100646721	2.23575
LOC100650517	2.23243
LOC100645386	2.22997
LOC100645679	2.22867
LOC100650142	2.21348
LOC100642807	2.21285
LOC100645024	2.20642
LOC100648970	2.20369
LOC100650650	2.20043
LOC100644864	2.17876
LOC100645006	2.158
LOC100650995	2.15594
LOC100643252	2.13552
LOC100648221	2.13023
LOC100642958	2.1217
LOC105665770	2.11871
LOC100646374	2.10972
LOC100648955	2.10502
LOC100647601	2.10464
LOC105667204	2.10172
LOC100652007	2.08323
LOC100649320	2.07718
LOC100650725	2.0707
LOC100643518	2.06487
LOC100651799	2.06108
LOC100646094	2.05766
LOC100644444	2.05533
LOC100644848	2.03491
LOC100650324	2.02587
LOC100650622	2.02566
LOC100647790	2.02469
LOC100649302	2.01468
LOC100648867	2.00452
LOC100651089	2.0035
LOC100644971	1.99957
LOC100644817	1.99163
LOC110119386	1.98134
LOC100651889	1.96782
LOC100647094	1.95508
LOC100650109	1.9525
LOC100649542	1.9414
LOC100643245	1.93606
LOC100650874	1.92907
LOC110119814	1.92306
LOC105667088	1.92096
LOC100644732	1.91464
LOC100642850	1.90825
LOC100649255	1.89613
LOC100648830	1.89084
LOC100650498	1.88858
LOC100651646	1.88241
LOC100647296	1.87458
LOC100646943	1.87282
LOC100648519	1.86893
LOC100649204	1.86843
LOC100646172	1.86151
LOC100648377	1.85802
LOC100647778	1.85274
LOC100644958	1.84636
LOC100648756	1.83092
LOC100649714	1.83027
LOC100651052	1.82319
LOC100651391	1.81729
LOC100650316	1.79139
LOC100642289	1.77051
LOC100650266	1.76686
LOC100642680	1.76593
LOC100649487	1.75804
LOC100650287	1.7566
LOC100647466	1.75566
LOC100649947	1.75439
LOC100648651	1.75421
LOC105666388	1.75128
LOC100651936	1.72251
LOC100650877	1.70522
LOC100643135	1.69653
LOC100650672	1.69606
LOC100652319	1.69502
LOC100644191	1.69001
LOC100643012	1.68965
LOC100644110	1.68877
LOC100651810	1.68267
LOC105666557	1.67351
LOC100644622	1.67129
LOC100642398	1.67073
LOC100650471	1.65525
LOC100649441	1.64482
LOC100648603	1.64409
LOC100643424	1.64369
LOC100647062	1.6408
LOC100647310	1.60862
LOC100649276	1.57559
LOC100645349	1.56221
LOC100647195	1.5609
LOC105666404	1.54726
LOC100648328	1.54261
LOC100650419	1.53976
LOC100650119	1.53715
LOC100646242	1.53282
LOC100643580	1.52552
LOC100642263	1.52514
LOC100650086	1.50269
LOC100650375	1.49738
LOC100642454	1.49731
LOC100649532	1.48766
LOC100650789	1.48518
LOC100649178	1.48094
LOC110119145	1.4651
LOC100643283	1.45733
LOC100646870	1.45725
LOC100650479	1.45696
LOC100645813	1.42525
LOC100647329	1.42341
LOC100643654	1.41742
LOC100642982	1.41436
LOC100650362	1.39769
LOC100646899	1.39236
LOC100646922	1.38898
LOC100650430	1.37256
LOC100648873	1.36938
LOC100644747	1.36595
LOC100645868	1.36483
LOC100650975	1.35867
LOC100646260	1.33856
LOC100645243	1.33503
LOC100648533	1.33205
LOC100651847	1.33057
LOC100651403	1.32862
LOC100642912	1.32581
LOC100648541	1.31241
LOC100643639	1.29816
LOC100643942	1.29744
LOC100643725	1.27713
LOC100650166	1.27642
LOC100644948	1.26846
LOC105666635	1.26802
LOC100645099	1.24871
LOC100650289	1.23913
LOC100650442	1.22949
LOC100644809	1.20882
LOC100644465	1.19969
LOC100646337	1.18904
LOC100648227	1.18626
LOC100644143	1.17129
LOC100649408	1.16844
LOC100651204	1.15348
LOC100648957	1.14629
LOC100651650	1.1443
LOC100651694	1.12946
LOC100646771	1.11431
LOC100648549	1.10596
LOC100642818	1.10474
LOC100646517	1.09608
LOC100643441	1.07895
LOC100643860	1.07817
LOC100650431	1.06073
LOC100651053	1.04923
LOC100652102	1.04755
LOC100643867	1.04425
LOC100647029	1.03393
LOC100642518	1.03377
LOC105666469	1.02516
LOC105665917	1.02154
LOC100650704	0.999506
LOC100648976	0.983408
LOC100646748	0.970635
LOC100643624	0.964234
LOC105667138	0.946982
LOC105666310	0.946316
LOC100647771	0.928263
LOC110119297	0.923885
LOC100651873	0.902214
LOC100648700	0.88586
LOC100651332	0.873016
LOC100646913	0.862109
LOC100642296	0.83885
LOC100642567	0.826992
LOC100644229	0.82691
LOC100643760	0.811541
LOC100643526	0.797342
LOC100646843	0.795256
LOC100645942	0.792637
LOC105666115	0.778758
LOC100645881	0.766352
LOC100649632	0.757773
LOC100652249	0.754764
LOC100648998	0.733911
LOC100642931	0.731761
LOC100650794	0.723191
LOC110119584	0.701739
LOC100647892	0.674093
LOC100651452	0.67293
LOC100650223	0.672828
LOC100642767	0.636369
LOC100648258	0.632962
LOC100645142	0.615809
LOC100648985	0.600684
LOC100650895	0.590947
LOC100652188	0.582228
LOC100649938	0.568142
LOC100644325	0.558698
LOC100644714	0.545021
LOC100651600	0.518422
LOC100648708	0.493802
LOC100646258	0.453875
LOC100644825	0.430609
LOC100647102	0.411543
LOC105666521	0.411227
LOC100647064	0.387755
LOC100651433	0.385649
LOC110119834	0.378555
LOC100649164	0.356814
LOC100642862	0.35582
LOC100644823	0.303451
LOC110119287	0.286919
LOC100646598	0.235401
LOC100649691	0.189844
LOC100651362	0.159782
LOC100648357	0.129743
LOC110120070	0.108924
LOC100646382	0.108622
LOC100650393	0.067371
LOC100648341	0.0393248
LOC100642304	NA
LOC100642487	NA
LOC100642544	NA
LOC100642602	NA
LOC100642755	NA
LOC100642770	NA
LOC100642781	NA
LOC100642900	NA
LOC100643384	NA
LOC100643466	NA
LOC100644016	NA
LOC100644830	NA
LOC100645241	NA
LOC100645320	NA
LOC100645809	NA
LOC100646091	NA
LOC100646214	NA
LOC100646350	NA
LOC100646731	NA
LOC100647089	NA
LOC100647179	NA
LOC100647240	NA
LOC100647255	NA
LOC100647411	NA
LOC100648086	NA
LOC100648157	NA
LOC100648250	NA
LOC100648817	NA
LOC100649012	NA
LOC100649609	NA
LOC100649628	NA
LOC100649904	NA
LOC100650321	NA
LOC100650345	NA
LOC100650893	NA
LOC100651222	NA
LOC100651878	NA
LOC100651975	NA
LOC100651992	NA
LOC100652257	NA
LOC105665782	NA
LOC105666068	NA
LOC110119804	NA
LOC100642273	NA
LOC100642473	NA
LOC100642474	NA
LOC100642712	NA
LOC100642744	NA
LOC100642906	NA
LOC100643022	NA
LOC100643597	NA
LOC100644112	NA
LOC100644469	NA
LOC100644744	NA
LOC100644950	NA
LOC100644989	NA
LOC100645152	NA
LOC100645971	NA
LOC100646889	NA
LOC100646935	NA
LOC100647245	NA
LOC100647526	NA
LOC100647796	NA
LOC100647883	NA
LOC100647949	NA
LOC100648661	NA
LOC100648731	NA
LOC100648961	NA
LOC100649074	NA
LOC100649077	NA
LOC100649524	NA
LOC100649719	NA
LOC100650064	NA
LOC100650307	NA
LOC100650309	NA
LOC100650583	NA
LOC100650710	NA
LOC100651427	NA
LOC100652182	NA
LOC100652304	NA
LOC105666757	NA
LOC105666762	NA
LOC105666952	NA
